# Lysergic acid diethylamide reverses aging- and neurodegeneration-associated brain transcriptional programs

**DOI:** 10.64898/2026.05.26.727809

**Authors:** Aurora Savino, Carla Liaci, Ilaria Bertani, Simona Rando, Mattia Camera, Giorgio R. Merlo, Lidia Avalle, Valeria Poli, Nereo Kalebic, Francesco Iorio

**Affiliations:** Human Technopole, Computational Biology, Palazzo Italia, Viale Rita Levi Montalcini 1, 20157 Milan, Italy; Molecular Biotechnology Center, Department of Molecular Biotechnology and Health Sciences, University of Turin, via Nizza 52, Turin 10126, Italy; Department of Science and Technological Innovation, University of Piemonte Orientale, Viale Teresa Michel 11, 15121 Alessandria, Italy

**Author notes:** co-senior authors (Valeria Poli, Nereo Kalebic, Francesco Iorio).

**Keywords:** Lysergic Acid Diethylamide, Brain Aging, Neurodegeneration, Gene Expression, Transcriptome, Amyloid beta-Peptides

## Abstract

Psychedelic compounds such as lysergic acid diethylamide (LSD) are increasingly studied for their neuroplastic effects and potential relevance to brain aging and neurodegeneration. However, the molecular mechanisms linking psychedelic-induced plasticity to age-associated cognitive decline remain unclear. Brain aging and dementia are characterized by coordinated transcriptional programs that underlie synaptic dysfunction and altered neuron-glia interactions. If psychedelic-induced plasticity engages opposing molecular programs, it could counteract these conserved trajectories. In computational drug discovery, this concept has been formalized as the principle of transcriptional signature reversal, whereby compounds inducing gene expression states opposite to disease-associated programs may exert a therapeutic effect by counteracting disease-associated phenotypes.

Here, we combine cross-species transcriptomic analyses with experimental validation to test whether LSD opposes conserved signatures of brain aging and dementia. By comparing transcriptional profiles induced by chronic LSD treatment in rodents with age- and dementia-associated gene expression changes in the human prefrontal cortex, we show that LSD induces gene expression patterns strongly anti-correlated with aging and neurodegeneration programs. This reversal is specific compared to other pharmacological perturbations and is reproducible across datasets and species. Moreover, LSD counteracts amyloid-β-induced structural and molecular alterations in primary cortical neurons, linking transcriptomic opposition to functional rescue under neurodegenerative stress.

Together, our findings suggest that LSD modulates molecular and cellular pathways associated with brain aging and neurodegeneration, linking systems-level gene expression changes to structural and functional resilience in neurodegeneration-relevant contexts.
