## Supplementary Table 7 for "Lysergic acid diethylamide reverses aging- and neurodegeneration-associated brain transcriptional programs"

### Sheet: Sheet 1
dataset	reversal p (-log10) -up-regulated genes	reversal p (-log10) -down-regulated genes	mimicking p (-log10) -up-regulated genes	mimicking p (-log10) -down-regulated genes	apr (-log10) -up-regulated genes	apr (-log10) -down-regulated genes	average apr	type
MDMA	4.82164e-17	0	300	300	-300	-300	-300	Psychoplastogen
Ketamine (long term)	18.8653	8.72882	58.2384	300	-39.3731	-300	-169.687	Psychoplastogen
DOI (2h)	0.000131825	28.3915	2.936	0.282156	-2.93586	28.1093	12.5867	Psychoplastogen
LSD (single)	9.96598	0.00964467	1.58116e-05	1.22488	9.96596	-1.21524	4.37536	Psychoplastogen
Exercise	150.661	132.78	0.493108	11.3618	150.167	121.418	135.793	Positive Control
Alcohol	3.42094e-06	3.11312e-06	64.5412	29.5284	-64.5412	-29.5284	-47.0348	Negative Control
Alcohol	45.1423	2.98957	4.0969	24.1278	41.0454	-21.1382	9.95355	Negative Control
Alcohol	0.0879563	2.07349e-10	30.8875	15.3948	-30.7995	-15.3948	-23.0972	Negative Control
DMT	132.753	0.0520519	54.3148	266.1	78.4381	-266.048	-93.805	Psychoplastogen
DOI (24h)	105.121	0.408657	91.1955	234.363	13.9255	-233.954	-110.014	Psychoplastogen
DOI (48h)	131.901	0.246816	93.2237	252.066	38.6776	-251.82	-106.571	Psychoplastogen
DOI (7days)	97.0664	0.00743075	74.3281	312.125	22.7383	-312.117	-144.689	Psychoplastogen
Psilocybin (3h)	12.9688	11.5994	1.96115e-05	1.39915	12.9687	10.2003	11.5845	Psychoplastogen
Psilocybin (4weeks)	0.576171	0.717043	0.520038	0.0993359	0.0561325	0.617707	0.33692	Psychoplastogen
Ketamine (single)	6.26192e-11	0.0322618	101.291	72.5593	-101.291	-72.5271	-86.9088	Psychoplastogen
Harmaline	147.596	1.21669	97.1517	178.066	50.4441	-176.849	-63.2027	Psychoplastogen
Pharmahuasca	108.55	99.7309	67.6754	1.09032	40.8747	98.6406	69.7576	Psychoplastogen
Exercise	16.1433	26.0531	0.0654948	0.832741	16.0778	25.2204	20.6491	Positive Control
EE (Young)	166.349	100.862	2.02509e-15	0.00580643	166.349	100.856	133.603	Positive Control
EE (Old)	72.1567	115.206	0.000913616	2.41461e-06	72.1558	115.206	93.681	Positive Control
Rat aging	7.23246e-16	0	271.927	300	-271.927	-300	-285.964	Negative Control
LSD (chronic)	300	99.2873	0.00096887	2.45237	300	96.8349	198.417	Psychoplastogen
