## Supplementary Table 9 for "Lysergic acid diethylamide reverses aging- and neurodegeneration-associated brain transcriptional programs"

### Sheet: Column description
Supplementary Table 9 - GSEA results for all combinations of dementia dataset, intervention dataset and direction of differential expression
intervention_dataset	GEO ID (where available) of the intervention dataset used to define differentially expressed genes (DEGs)
intervention_condition	description of the intervention
type	type of intervention: Psychoplastogen, Positive Control, Negative Control
dementia_dataset	GEO ID of the dementia dataset used to test differences in intervention DEGs signatures
dementia_condition	Condition and brain area analysed
direction	direction of differentially expressed genes. UP= up with intervention; DN= down with intervention
pvalue	t-test p-value
cohen	Cohens'D for the DEGs differential expression in dementia
invert_rev	whether the p-value was inverted or not to compute the one-tailed age reversal p-value
invert_mimick	whether the p-value was inverted or not to compute the one-tailed age mimicking p-value
p_onetail_rev	one-tail p-value for age reversal
p_onetail_mimick	one-tail p-value for age mimicking

### Sheet: Full test results
intervention_dataset	intervention_condition	intervention_type	dementa_dataset	dementia_condition	direction	pvalue	cohen	invert_rev	invert_mimick	p_onetail_rev	p_onetail_mimick
DMT	DMT	Psychoplastogen	GSE150696	Alzheimer DLPFC	UP	0.00114418	1.95441	FALSE	TRUE	0.00057209	0.999428
DMT	DMT	Psychoplastogen	GSE44770	Alzheimer DLPFC	UP	1.3345e-23	1.50219	FALSE	TRUE	6.67249e-24	1
DMT	DMT	Psychoplastogen	GSE84422	Alzheimer DLPFC	UP	0.159923	0.500049	FALSE	TRUE	0.0799615	0.920039
DMT	DMT	Psychoplastogen	GSE33000	Alzheimer PFC	UP	5.32979e-35	1.42214	FALSE	TRUE	2.6649e-35	1
DMT	DMT	Psychoplastogen	GSE84422	Alzheimer PFC	UP	0.233667	0.429771	FALSE	TRUE	0.116834	0.883166
DMT	DMT	Psychoplastogen	GSE33000	Huntington PFC	UP	2.21274e-08	0.650186	FALSE	TRUE	1.10637e-08	1
DMT	DMT	Psychoplastogen	GSE150696	PDD DLPFC	UP	0.346044	0.41239	FALSE	TRUE	0.173022	0.826978
DMT	DMT	Psychoplastogen	GSE150696	DLB DLPFC	UP	0.0250585	1.03654	FALSE	TRUE	0.0125293	0.987471
DMT	DMT	Psychoplastogen	GSE150696	Alzheimer DLPFC	DN	0.460696	0.360023	TRUE	FALSE	0.769652	0.230348
DMT	DMT	Psychoplastogen	GSE44770	Alzheimer DLPFC	DN	0.823997	0.0298399	TRUE	FALSE	0.588002	0.411998
DMT	DMT	Psychoplastogen	GSE84422	Alzheimer DLPFC	DN	0.592453	0.187925	TRUE	FALSE	0.703774	0.296226
DMT	DMT	Psychoplastogen	GSE33000	Alzheimer PFC	DN	0.716092	-0.0368985	FALSE	TRUE	0.358046	0.641954
DMT	DMT	Psychoplastogen	GSE84422	Alzheimer PFC	DN	0.629075	-0.186586	FALSE	TRUE	0.314538	0.685462
DMT	DMT	Psychoplastogen	GSE33000	Huntington PFC	DN	1.30261e-09	0.708184	TRUE	FALSE	1	6.51303e-10
DMT	DMT	Psychoplastogen	GSE150696	PDD DLPFC	DN	0.495591	0.312837	TRUE	FALSE	0.752205	0.247795
DMT	DMT	Psychoplastogen	GSE150696	DLB DLPFC	DN	0.0127915	1.19262	TRUE	FALSE	0.993604	0.00639573
GSE111273_O	EE (Old)	Positive Control	GSE150696	Alzheimer DLPFC	UP	0.000562656	2.10504	FALSE	TRUE	0.000281328	0.999719
GSE111273_O	EE (Old)	Positive Control	GSE44770	Alzheimer DLPFC	UP	2.09662e-35	2.00419	FALSE	TRUE	1.04831e-35	1
GSE111273_O	EE (Old)	Positive Control	GSE84422	Alzheimer DLPFC	UP	0.0513371	0.706556	FALSE	TRUE	0.0256686	0.974331
GSE111273_O	EE (Old)	Positive Control	GSE33000	Alzheimer PFC	UP	4.4502e-44	1.76999	FALSE	TRUE	2.2251e-44	1
GSE111273_O	EE (Old)	Positive Control	GSE84422	Alzheimer PFC	UP	0.364396	0.3144	FALSE	TRUE	0.182198	0.817802
GSE111273_O	EE (Old)	Positive Control	GSE33000	Huntington PFC	UP	2.13014e-31	1.51497	FALSE	TRUE	1.06507e-31	1
GSE111273_O	EE (Old)	Positive Control	GSE150696	PDD DLPFC	UP	0.492263	0.301541	FALSE	TRUE	0.246132	0.753868
GSE111273_O	EE (Old)	Positive Control	GSE150696	DLB DLPFC	UP	0.00373374	1.41401	FALSE	TRUE	0.00186687	0.998133
GSE111273_O	EE (Old)	Positive Control	GSE150696	Alzheimer DLPFC	DN	0.0168661	-1.27149	FALSE	TRUE	0.00843306	0.991567
GSE111273_O	EE (Old)	Positive Control	GSE44770	Alzheimer DLPFC	DN	4.37501e-36	-2.00384	FALSE	TRUE	2.18751e-36	1
GSE111273_O	EE (Old)	Positive Control	GSE84422	Alzheimer DLPFC	DN	0.186575	-0.469445	FALSE	TRUE	0.0932873	0.906713
GSE111273_O	EE (Old)	Positive Control	GSE33000	Alzheimer PFC	DN	7.35353e-53	-1.92604	FALSE	TRUE	3.67677e-53	1
GSE111273_O	EE (Old)	Positive Control	GSE84422	Alzheimer PFC	DN	0.276963	-0.415963	FALSE	TRUE	0.138481	0.861519
GSE111273_O	EE (Old)	Positive Control	GSE33000	Huntington PFC	DN	3.14624e-32	-1.52596	FALSE	TRUE	1.57312e-32	1
GSE111273_O	EE (Old)	Positive Control	GSE150696	PDD DLPFC	DN	0.615078	-0.219231	FALSE	TRUE	0.307539	0.692461
GSE111273_O	EE (Old)	Positive Control	GSE150696	DLB DLPFC	DN	0.0273572	-1.07689	FALSE	TRUE	0.0136786	0.986321
GSE111273_Y	EE (Young)	Positive Control	GSE150696	Alzheimer DLPFC	UP	0.0180537	1.26163	FALSE	TRUE	0.00902683	0.990973
GSE111273_Y	EE (Young)	Positive Control	GSE44770	Alzheimer DLPFC	UP	1.36726e-22	1.49983	FALSE	TRUE	6.83632e-23	1
GSE111273_Y	EE (Young)	Positive Control	GSE84422	Alzheimer DLPFC	UP	0.0642259	0.667215	FALSE	TRUE	0.0321129	0.967887
GSE111273_Y	EE (Young)	Positive Control	GSE33000	Alzheimer PFC	UP	1.12396e-26	1.2932	FALSE	TRUE	5.61978e-27	1
GSE111273_Y	EE (Young)	Positive Control	GSE84422	Alzheimer PFC	UP	0.350942	0.350888	FALSE	TRUE	0.175471	0.824529
GSE111273_Y	EE (Young)	Positive Control	GSE33000	Huntington PFC	UP	2.35084e-26	1.35871	FALSE	TRUE	1.17542e-26	1
GSE111273_Y	EE (Young)	Positive Control	GSE150696	PDD DLPFC	UP	0.303118	0.453595	FALSE	TRUE	0.151559	0.848441
GSE111273_Y	EE (Young)	Positive Control	GSE150696	DLB DLPFC	UP	0.0183723	1.10435	FALSE	TRUE	0.00918615	0.990814
GSE111273_Y	EE (Young)	Positive Control	GSE150696	Alzheimer DLPFC	DN	0.0016121	-1.84296	FALSE	TRUE	0.000806051	0.999194
GSE111273_Y	EE (Young)	Positive Control	GSE44770	Alzheimer DLPFC	DN	7.71697e-35	-1.92117	FALSE	TRUE	3.85848e-35	1
GSE111273_Y	EE (Young)	Positive Control	GSE84422	Alzheimer DLPFC	DN	0.214775	-0.440213	FALSE	TRUE	0.107388	0.892612
GSE111273_Y	EE (Young)	Positive Control	GSE33000	Alzheimer PFC	DN	1.15956e-50	-1.83015	FALSE	TRUE	5.79779e-51	1
GSE111273_Y	EE (Young)	Positive Control	GSE84422	Alzheimer PFC	DN	0.6893	-0.147508	FALSE	TRUE	0.34465	0.65535
GSE111273_Y	EE (Young)	Positive Control	GSE33000	Huntington PFC	DN	5.4582e-41	-1.7918	FALSE	TRUE	2.7291e-41	1
GSE111273_Y	EE (Young)	Positive Control	GSE150696	PDD DLPFC	DN	0.0647773	-0.831922	FALSE	TRUE	0.0323887	0.967611
GSE111273_Y	EE (Young)	Positive Control	GSE150696	DLB DLPFC	DN	0.00720351	-1.28719	FALSE	TRUE	0.00360175	0.996398
GSE161626	DOI (24h)	Psychoplastogen	GSE150696	Alzheimer DLPFC	UP	0.0469725	1.03814	FALSE	TRUE	0.0234862	0.976514
GSE161626	DOI (24h)	Psychoplastogen	GSE44770	Alzheimer DLPFC	UP	0.950568	0.00818362	FALSE	TRUE	0.475284	0.524716
GSE161626	DOI (24h)	Psychoplastogen	GSE84422	Alzheimer DLPFC	UP	0.568595	0.200182	FALSE	TRUE	0.284298	0.715702
GSE161626	DOI (24h)	Psychoplastogen	GSE33000	Alzheimer PFC	UP	0.798862	-0.0250704	TRUE	FALSE	0.600569	0.399431
GSE161626	DOI (24h)	Psychoplastogen	GSE84422	Alzheimer PFC	UP	0.506048	0.237509	FALSE	TRUE	0.253024	0.746976
GSE161626	DOI (24h)	Psychoplastogen	GSE33000	Huntington PFC	UP	1.17213e-09	-0.708189	TRUE	FALSE	1	5.86065e-10
GSE161626	DOI (24h)	Psychoplastogen	GSE150696	PDD DLPFC	UP	0.847434	0.0831731	FALSE	TRUE	0.423717	0.576283
GSE161626	DOI (24h)	Psychoplastogen	GSE150696	DLB DLPFC	UP	0.180854	0.589794	FALSE	TRUE	0.0904272	0.909573
GSE161626	DOI (24h)	Psychoplastogen	GSE150696	Alzheimer DLPFC	DN	0.00333086	1.68246	TRUE	FALSE	0.998335	0.00166543
GSE161626	DOI (24h)	Psychoplastogen	GSE44770	Alzheimer DLPFC	DN	2.75311e-21	1.40733	TRUE	FALSE	1	1.37655e-21
GSE161626	DOI (24h)	Psychoplastogen	GSE84422	Alzheimer DLPFC	DN	0.818867	0.0800516	TRUE	FALSE	0.590567	0.409433
GSE161626	DOI (24h)	Psychoplastogen	GSE33000	Alzheimer PFC	DN	4.64787e-27	1.22935	TRUE	FALSE	1	2.32393e-27
GSE161626	DOI (24h)	Psychoplastogen	GSE84422	Alzheimer PFC	DN	0.742809	0.121696	TRUE	FALSE	0.628595	0.371405
GSE161626	DOI (24h)	Psychoplastogen	GSE33000	Huntington PFC	DN	5.64643e-20	1.12267	TRUE	FALSE	1	2.82322e-20
GSE161626	DOI (24h)	Psychoplastogen	GSE150696	PDD DLPFC	DN	0.3698	0.394076	TRUE	FALSE	0.8151	0.1849
GSE161626	DOI (24h)	Psychoplastogen	GSE150696	DLB DLPFC	DN	0.00420415	1.39244	TRUE	FALSE	0.997898	0.00210208
GSE161626_48h	DOI (48h)	Psychoplastogen	GSE150696	Alzheimer DLPFC	UP	0.0482956	1.04644	FALSE	TRUE	0.0241478	0.975852
GSE161626_48h	DOI (48h)	Psychoplastogen	GSE44770	Alzheimer DLPFC	UP	0.75601	0.0409761	FALSE	TRUE	0.378005	0.621995
GSE161626_48h	DOI (48h)	Psychoplastogen	GSE84422	Alzheimer DLPFC	UP	0.429496	0.278136	FALSE	TRUE	0.214748	0.785252
GSE161626_48h	DOI (48h)	Psychoplastogen	GSE33000	Alzheimer PFC	UP	0.802996	-0.0241953	TRUE	FALSE	0.598502	0.401498
GSE161626_48h	DOI (48h)	Psychoplastogen	GSE84422	Alzheimer PFC	UP	0.519715	0.229201	FALSE	TRUE	0.259858	0.740142
GSE161626_48h	DOI (48h)	Psychoplastogen	GSE33000	Huntington PFC	UP	2.10915e-05	-0.487533	TRUE	FALSE	0.999989	1.05458e-05
GSE161626_48h	DOI (48h)	Psychoplastogen	GSE150696	PDD DLPFC	UP	0.852976	0.0796358	FALSE	TRUE	0.426488	0.573512
GSE161626_48h	DOI (48h)	Psychoplastogen	GSE150696	DLB DLPFC	UP	0.123695	0.68136	FALSE	TRUE	0.0618476	0.938152
GSE161626_48h	DOI (48h)	Psychoplastogen	GSE150696	Alzheimer DLPFC	DN	0.00264408	1.73973	TRUE	FALSE	0.998678	0.00132204
GSE161626_48h	DOI (48h)	Psychoplastogen	GSE44770	Alzheimer DLPFC	DN	2.67927e-22	1.44879	TRUE	FALSE	1	1.33963e-22
GSE161626_48h	DOI (48h)	Psychoplastogen	GSE84422	Alzheimer DLPFC	DN	0.863121	0.0602252	TRUE	FALSE	0.568439	0.431561
GSE161626_48h	DOI (48h)	Psychoplastogen	GSE33000	Alzheimer PFC	DN	5.45744e-28	1.25574	TRUE	FALSE	1	2.72872e-28
GSE161626_48h	DOI (48h)	Psychoplastogen	GSE84422	Alzheimer PFC	DN	0.829959	0.079588	TRUE	FALSE	0.58502	0.41498
GSE161626_48h	DOI (48h)	Psychoplastogen	GSE33000	Huntington PFC	DN	1.2456e-19	1.10778	TRUE	FALSE	1	6.22801e-20
GSE161626_48h	DOI (48h)	Psychoplastogen	GSE150696	PDD DLPFC	DN	0.318747	0.440481	TRUE	FALSE	0.840626	0.159374
GSE161626_48h	DOI (48h)	Psychoplastogen	GSE150696	DLB DLPFC	DN	0.00336103	1.43575	TRUE	FALSE	0.998319	0.00168052
GSE161626_7d	DOI (7days)	Psychoplastogen	GSE150696	Alzheimer DLPFC	UP	0.0675561	0.943247	FALSE	TRUE	0.033778	0.966222
GSE161626_7d	DOI (7days)	Psychoplastogen	GSE44770	Alzheimer DLPFC	UP	0.121525	-0.20458	TRUE	FALSE	0.939238	0.0607625
GSE161626_7d	DOI (7days)	Psychoplastogen	GSE84422	Alzheimer DLPFC	UP	0.697466	0.136573	FALSE	TRUE	0.348733	0.651267
GSE161626_7d	DOI (7days)	Psychoplastogen	GSE33000	Alzheimer PFC	UP	0.0554318	-0.186794	TRUE	FALSE	0.972284	0.0277159
GSE161626_7d	DOI (7days)	Psychoplastogen	GSE84422	Alzheimer PFC	UP	0.504792	0.249938	FALSE	TRUE	0.252396	0.747604
GSE161626_7d	DOI (7days)	Psychoplastogen	GSE33000	Huntington PFC	UP	5.12737e-10	-0.724383	TRUE	FALSE	1	2.56369e-10
GSE161626_7d	DOI (7days)	Psychoplastogen	GSE150696	PDD DLPFC	UP	0.980983	0.0103156	FALSE	TRUE	0.490491	0.509509
GSE161626_7d	DOI (7days)	Psychoplastogen	GSE150696	DLB DLPFC	UP	0.175005	0.598927	FALSE	TRUE	0.0875023	0.912498
GSE161626_7d	DOI (7days)	Psychoplastogen	GSE150696	Alzheimer DLPFC	DN	0.00318172	1.6817	TRUE	FALSE	0.998409	0.00159086
GSE161626_7d	DOI (7days)	Psychoplastogen	GSE44770	Alzheimer DLPFC	DN	3.63748e-26	1.60752	TRUE	FALSE	1	1.81874e-26
GSE161626_7d	DOI (7days)	Psychoplastogen	GSE84422	Alzheimer DLPFC	DN	0.366172	0.317935	TRUE	FALSE	0.816914	0.183086
GSE161626_7d	DOI (7days)	Psychoplastogen	GSE33000	Alzheimer PFC	DN	2.43789e-31	1.36813	TRUE	FALSE	1	1.21895e-31
GSE161626_7d	DOI (7days)	Psychoplastogen	GSE84422	Alzheimer PFC	DN	0.925054	0.0346044	TRUE	FALSE	0.537473	0.462527
GSE161626_7d	DOI (7days)	Psychoplastogen	GSE33000	Huntington PFC	DN	3.87388e-23	1.23828	TRUE	FALSE	1	1.93694e-23
GSE161626_7d	DOI (7days)	Psychoplastogen	GSE150696	PDD DLPFC	DN	0.354305	0.409341	TRUE	FALSE	0.822848	0.177152
GSE161626_7d	DOI (7days)	Psychoplastogen	GSE150696	DLB DLPFC	DN	0.00240037	1.50529	TRUE	FALSE	0.9988	0.00120019
GSE164798_chronic	Exercise (30d)	Positive Control	GSE150696	Alzheimer DLPFC	UP	0.130182	0.757086	FALSE	TRUE	0.0650909	0.934909
GSE164798_chronic	Exercise (30d)	Positive Control	GSE44770	Alzheimer DLPFC	UP	2.48851e-34	1.92935	FALSE	TRUE	1.24425e-34	1
GSE164798_chronic	Exercise (30d)	Positive Control	GSE84422	Alzheimer DLPFC	UP	0.134917	0.533242	FALSE	TRUE	0.0674587	0.932541
GSE164798_chronic	Exercise (30d)	Positive Control	GSE33000	Alzheimer PFC	UP	1.84113e-51	1.82903	FALSE	TRUE	9.20565e-52	1
GSE164798_chronic	Exercise (30d)	Positive Control	GSE84422	Alzheimer PFC	UP	0.981697	0.00816225	FALSE	TRUE	0.490849	0.509151
GSE164798_chronic	Exercise (30d)	Positive Control	GSE33000	Huntington PFC	UP	1.81084e-19	1.09095	FALSE	TRUE	9.05421e-20	1
GSE164798_chronic	Exercise (30d)	Positive Control	GSE150696	PDD DLPFC	UP	0.307775	0.451506	FALSE	TRUE	0.153888	0.846112
GSE164798_chronic	Exercise (30d)	Positive Control	GSE150696	DLB DLPFC	UP	0.61601	-0.227246	TRUE	FALSE	0.691995	0.308005
GSE164798_chronic	Exercise (30d)	Positive Control	GSE150696	Alzheimer DLPFC	DN	0.143769	-0.724697	FALSE	TRUE	0.0718846	0.928115
GSE164798_chronic	Exercise (30d)	Positive Control	GSE44770	Alzheimer DLPFC	DN	6.13766e-28	-1.6654	FALSE	TRUE	3.06883e-28	1
GSE164798_chronic	Exercise (30d)	Positive Control	GSE84422	Alzheimer DLPFC	DN	0.520585	-0.226589	FALSE	TRUE	0.260292	0.739708
GSE164798_chronic	Exercise (30d)	Positive Control	GSE33000	Alzheimer PFC	DN	6.46337e-45	-1.60767	FALSE	TRUE	3.23168e-45	1
GSE164798_chronic	Exercise (30d)	Positive Control	GSE84422	Alzheimer PFC	DN	0.477555	-0.271548	FALSE	TRUE	0.238778	0.761222
GSE164798_chronic	Exercise (30d)	Positive Control	GSE33000	Huntington PFC	DN	3.36612e-10	-0.732836	FALSE	TRUE	1.68306e-10	1
GSE164798_chronic	Exercise (30d)	Positive Control	GSE150696	PDD DLPFC	DN	0.889338	-0.0612829	FALSE	TRUE	0.444669	0.555331
GSE164798_chronic	Exercise (30d)	Positive Control	GSE150696	DLB DLPFC	DN	0.316195	-0.463439	FALSE	TRUE	0.158097	0.841903
GSE179379	LSD (chronic)	Psychoplastogen	GSE150696	Alzheimer DLPFC	UP	0.314509	0.499795	FALSE	TRUE	0.157255	0.842745
GSE179379	LSD (chronic)	Psychoplastogen	GSE44770	Alzheimer DLPFC	UP	2.73721e-07	0.710505	FALSE	TRUE	1.3686e-07	1
GSE179379	LSD (chronic)	Psychoplastogen	GSE84422	Alzheimer DLPFC	UP	0.104252	0.581348	FALSE	TRUE	0.052126	0.947874
GSE179379	LSD (chronic)	Psychoplastogen	GSE33000	Alzheimer PFC	UP	4.26904e-09	0.620192	FALSE	TRUE	2.13452e-09	1
GSE179379	LSD (chronic)	Psychoplastogen	GSE84422	Alzheimer PFC	UP	0.61676	0.178616	FALSE	TRUE	0.30838	0.69162
GSE179379	LSD (chronic)	Psychoplastogen	GSE33000	Huntington PFC	UP	3.61556e-16	0.976737	FALSE	TRUE	1.80778e-16	1
GSE179379	LSD (chronic)	Psychoplastogen	GSE150696	PDD DLPFC	UP	0.410038	0.353835	FALSE	TRUE	0.205019	0.794981
GSE179379	LSD (chronic)	Psychoplastogen	GSE150696	DLB DLPFC	UP	0.0136776	1.16565	FALSE	TRUE	0.00683881	0.993161
GSE179379	LSD (chronic)	Psychoplastogen	GSE150696	Alzheimer DLPFC	DN	0.000417222	2.09213	TRUE	FALSE	0.999791	0.000208611
GSE179379	LSD (chronic)	Psychoplastogen	GSE44770	Alzheimer DLPFC	DN	0.221215	0.162589	TRUE	FALSE	0.889393	0.110607
GSE179379	LSD (chronic)	Psychoplastogen	GSE84422	Alzheimer DLPFC	DN	0.211459	-0.443591	FALSE	TRUE	0.105729	0.894271
GSE179379	LSD (chronic)	Psychoplastogen	GSE33000	Alzheimer PFC	DN	0.172865	0.135632	TRUE	FALSE	0.913568	0.0864324
GSE179379	LSD (chronic)	Psychoplastogen	GSE84422	Alzheimer PFC	DN	0.628929	-0.163467	FALSE	TRUE	0.314465	0.685535
GSE179379	LSD (chronic)	Psychoplastogen	GSE33000	Huntington PFC	DN	1.20812e-16	-0.997242	FALSE	TRUE	6.04062e-17	1
GSE179379	LSD (chronic)	Psychoplastogen	GSE150696	PDD DLPFC	DN	0.690853	0.176628	TRUE	FALSE	0.654573	0.345427
GSE179379	LSD (chronic)	Psychoplastogen	GSE150696	DLB DLPFC	DN	0.0144522	1.18697	TRUE	FALSE	0.992774	0.00722611
GSE179380	LSD (single)	Psychoplastogen	GSE150696	Alzheimer DLPFC	UP	0.0448784	1.03873	FALSE	TRUE	0.0224392	0.977561
GSE179380	LSD (single)	Psychoplastogen	GSE44770	Alzheimer DLPFC	UP	3.01887e-06	0.646101	FALSE	TRUE	1.50944e-06	0.999998
GSE179380	LSD (single)	Psychoplastogen	GSE84422	Alzheimer DLPFC	UP	0.0314207	0.78423	FALSE	TRUE	0.0157104	0.98429
GSE179380	LSD (single)	Psychoplastogen	GSE33000	Alzheimer PFC	UP	1.19728e-09	0.643433	FALSE	TRUE	5.98639e-10	1
GSE179380	LSD (single)	Psychoplastogen	GSE84422	Alzheimer PFC	UP	0.777877	-0.0924885	TRUE	FALSE	0.611062	0.388938
GSE179380	LSD (single)	Psychoplastogen	GSE33000	Huntington PFC	UP	1.77874e-18	1.0653	FALSE	TRUE	8.89371e-19	1
GSE179380	LSD (single)	Psychoplastogen	GSE150696	PDD DLPFC	UP	0.43801	0.350555	FALSE	TRUE	0.219005	0.780995
GSE179380	LSD (single)	Psychoplastogen	GSE150696	DLB DLPFC	UP	0.00958715	1.2638	FALSE	TRUE	0.00479357	0.995206
GSE179380	LSD (single)	Psychoplastogen	GSE150696	Alzheimer DLPFC	DN	0.34102	0.465914	TRUE	FALSE	0.82949	0.17051
GSE179380	LSD (single)	Psychoplastogen	GSE44770	Alzheimer DLPFC	DN	7.64079e-06	0.604491	TRUE	FALSE	0.999996	3.82039e-06
GSE179380	LSD (single)	Psychoplastogen	GSE84422	Alzheimer DLPFC	DN	0.893563	0.0468326	TRUE	FALSE	0.553219	0.446781
GSE179380	LSD (single)	Psychoplastogen	GSE33000	Alzheimer PFC	DN	2.64444e-05	0.413704	TRUE	FALSE	0.999987	1.32222e-05
GSE179380	LSD (single)	Psychoplastogen	GSE84422	Alzheimer PFC	DN	0.324087	-0.385187	FALSE	TRUE	0.162043	0.837957
GSE179380	LSD (single)	Psychoplastogen	GSE33000	Huntington PFC	DN	0.00245175	-0.344764	FALSE	TRUE	0.00122587	0.998774
GSE179380	LSD (single)	Psychoplastogen	GSE150696	PDD DLPFC	DN	0.7526	0.145579	TRUE	FALSE	0.6237	0.3763
GSE179380	LSD (single)	Psychoplastogen	GSE150696	DLB DLPFC	DN	0.127615	0.720782	TRUE	FALSE	0.936193	0.0638074
GSE209859_FC3hours	Psilocybin (3h)	Psychoplastogen	GSE150696	Alzheimer DLPFC	UP	0.0013413	-1.9083	TRUE	FALSE	0.999329	0.000670652
GSE209859_FC3hours	Psilocybin (3h)	Psychoplastogen	GSE44770	Alzheimer DLPFC	UP	0.00166237	-0.421217	TRUE	FALSE	0.999169	0.000831187
GSE209859_FC3hours	Psilocybin (3h)	Psychoplastogen	GSE84422	Alzheimer DLPFC	UP	0.681269	-0.144142	TRUE	FALSE	0.659365	0.340635
GSE209859_FC3hours	Psilocybin (3h)	Psychoplastogen	GSE33000	Alzheimer PFC	UP	1.43278e-13	-0.763926	TRUE	FALSE	1	7.16392e-14
GSE209859_FC3hours	Psilocybin (3h)	Psychoplastogen	GSE84422	Alzheimer PFC	UP	0.478796	-0.244996	TRUE	FALSE	0.760602	0.239398
GSE209859_FC3hours	Psilocybin (3h)	Psychoplastogen	GSE33000	Huntington PFC	UP	0.340051	0.107847	FALSE	TRUE	0.170026	0.829974
GSE209859_FC3hours	Psilocybin (3h)	Psychoplastogen	GSE150696	PDD DLPFC	UP	0.105876	-0.737742	TRUE	FALSE	0.947062	0.0529381
GSE209859_FC3hours	Psilocybin (3h)	Psychoplastogen	GSE150696	DLB DLPFC	UP	0.057039	-0.898295	TRUE	FALSE	0.971481	0.0285195
GSE209859_FC3hours	Psilocybin (3h)	Psychoplastogen	GSE150696	Alzheimer DLPFC	DN	0.598446	0.254025	TRUE	FALSE	0.700777	0.299223
GSE209859_FC3hours	Psilocybin (3h)	Psychoplastogen	GSE44770	Alzheimer DLPFC	DN	0.000766639	0.457845	TRUE	FALSE	0.999617	0.00038332
GSE209859_FC3hours	Psilocybin (3h)	Psychoplastogen	GSE84422	Alzheimer DLPFC	DN	0.600539	-0.183615	FALSE	TRUE	0.30027	0.69973
GSE209859_FC3hours	Psilocybin (3h)	Psychoplastogen	GSE33000	Alzheimer PFC	DN	2.20741e-07	0.543048	TRUE	FALSE	1	1.10371e-07
GSE209859_FC3hours	Psilocybin (3h)	Psychoplastogen	GSE84422	Alzheimer PFC	DN	0.186918	0.473661	TRUE	FALSE	0.906541	0.093459
GSE209859_FC3hours	Psilocybin (3h)	Psychoplastogen	GSE33000	Huntington PFC	DN	0.0144187	-0.277779	FALSE	TRUE	0.00720936	0.992791
GSE209859_FC3hours	Psilocybin (3h)	Psychoplastogen	GSE150696	PDD DLPFC	DN	0.772642	-0.124981	FALSE	TRUE	0.386321	0.613679
GSE209859_FC3hours	Psilocybin (3h)	Psychoplastogen	GSE150696	DLB DLPFC	DN	0.0275492	-1.026	FALSE	TRUE	0.0137746	0.986225
GSE209859_FC4weeks	Psilocybin (4weeks)	Psychoplastogen	GSE150696	Alzheimer DLPFC	UP	0.212395	-0.615658	TRUE	FALSE	0.893802	0.106198
GSE209859_FC4weeks	Psilocybin (4weeks)	Psychoplastogen	GSE44770	Alzheimer DLPFC	UP	0.0615802	-0.253351	TRUE	FALSE	0.96921	0.0307901
GSE209859_FC4weeks	Psilocybin (4weeks)	Psychoplastogen	GSE84422	Alzheimer DLPFC	UP	0.910317	0.0393865	FALSE	TRUE	0.455158	0.544842
GSE209859_FC4weeks	Psilocybin (4weeks)	Psychoplastogen	GSE33000	Alzheimer PFC	UP	4.40544e-07	-0.523555	TRUE	FALSE	1	2.20272e-07
GSE209859_FC4weeks	Psilocybin (4weeks)	Psychoplastogen	GSE84422	Alzheimer PFC	UP	0.144123	-0.525319	TRUE	FALSE	0.927938	0.0720617
GSE209859_FC4weeks	Psilocybin (4weeks)	Psychoplastogen	GSE33000	Huntington PFC	UP	3.86934e-06	-0.530844	TRUE	FALSE	0.999998	1.93467e-06
GSE209859_FC4weeks	Psilocybin (4weeks)	Psychoplastogen	GSE150696	PDD DLPFC	UP	0.546204	-0.260251	TRUE	FALSE	0.726898	0.273102
GSE209859_FC4weeks	Psilocybin (4weeks)	Psychoplastogen	GSE150696	DLB DLPFC	UP	0.325343	-0.428365	TRUE	FALSE	0.837328	0.162672
GSE209859_FC4weeks	Psilocybin (4weeks)	Psychoplastogen	GSE150696	Alzheimer DLPFC	DN	0.759984	-0.146706	FALSE	TRUE	0.379992	0.620008
GSE209859_FC4weeks	Psilocybin (4weeks)	Psychoplastogen	GSE44770	Alzheimer DLPFC	DN	4.6283e-07	0.683053	TRUE	FALSE	1	2.31415e-07
GSE209859_FC4weeks	Psilocybin (4weeks)	Psychoplastogen	GSE84422	Alzheimer DLPFC	DN	0.480923	0.247319	TRUE	FALSE	0.759539	0.240461
GSE209859_FC4weeks	Psilocybin (4weeks)	Psychoplastogen	GSE33000	Alzheimer PFC	DN	2.39488e-07	0.508713	TRUE	FALSE	1	1.19744e-07
GSE209859_FC4weeks	Psilocybin (4weeks)	Psychoplastogen	GSE84422	Alzheimer PFC	DN	0.73339	0.124119	TRUE	FALSE	0.633305	0.366695
GSE209859_FC4weeks	Psilocybin (4weeks)	Psychoplastogen	GSE33000	Huntington PFC	DN	0.00195015	-0.352695	FALSE	TRUE	0.000975077	0.999025
GSE209859_FC4weeks	Psilocybin (4weeks)	Psychoplastogen	GSE150696	PDD DLPFC	DN	0.715309	0.167387	TRUE	FALSE	0.642346	0.357654
GSE209859_FC4weeks	Psilocybin (4weeks)	Psychoplastogen	GSE150696	DLB DLPFC	DN	0.871637	-0.0745521	FALSE	TRUE	0.435819	0.564181
GSE23728	DOI (2h)	Psychoplastogen	GSE150696	Alzheimer DLPFC	UP	0.999801	-0.000119235	TRUE	FALSE	0.500099	0.499901
GSE23728	DOI (2h)	Psychoplastogen	GSE44770	Alzheimer DLPFC	UP	3.64085e-33	-1.87024	TRUE	FALSE	1	1.82043e-33
GSE23728	DOI (2h)	Psychoplastogen	GSE84422	Alzheimer DLPFC	UP	0.924961	-0.0330516	TRUE	FALSE	0.537519	0.462481
GSE23728	DOI (2h)	Psychoplastogen	GSE33000	Alzheimer PFC	UP	1.74597e-40	-1.56123	TRUE	FALSE	1	8.72986e-41
GSE23728	DOI (2h)	Psychoplastogen	GSE84422	Alzheimer PFC	UP	0.683845	0.153078	FALSE	TRUE	0.341922	0.658078
GSE23728	DOI (2h)	Psychoplastogen	GSE33000	Huntington PFC	UP	1.2943e-29	-1.42752	TRUE	FALSE	1	6.47151e-30
GSE23728	DOI (2h)	Psychoplastogen	GSE150696	PDD DLPFC	UP	0.527515	-0.284156	TRUE	FALSE	0.736243	0.263757
GSE23728	DOI (2h)	Psychoplastogen	GSE150696	DLB DLPFC	UP	0.616106	0.226089	FALSE	TRUE	0.308053	0.691947
GSE23728	DOI (2h)	Psychoplastogen	GSE150696	Alzheimer DLPFC	DN	3.41952e-05	2.68123	TRUE	FALSE	0.999983	1.70976e-05
GSE23728	DOI (2h)	Psychoplastogen	GSE44770	Alzheimer DLPFC	DN	0.282371	0.142396	TRUE	FALSE	0.858814	0.141186
GSE23728	DOI (2h)	Psychoplastogen	GSE84422	Alzheimer DLPFC	DN	0.557589	-0.206697	FALSE	TRUE	0.278795	0.721205
GSE23728	DOI (2h)	Psychoplastogen	GSE33000	Alzheimer PFC	DN	0.160309	0.138512	TRUE	FALSE	0.919846	0.0801544
GSE23728	DOI (2h)	Psychoplastogen	GSE84422	Alzheimer PFC	DN	0.637779	0.172655	TRUE	FALSE	0.681111	0.318889
GSE23728	DOI (2h)	Psychoplastogen	GSE33000	Huntington PFC	DN	1.05593e-11	-0.802163	FALSE	TRUE	5.27966e-12	1
GSE23728	DOI (2h)	Psychoplastogen	GSE150696	PDD DLPFC	DN	0.797672	0.111784	TRUE	FALSE	0.601164	0.398836
GSE23728	DOI (2h)	Psychoplastogen	GSE150696	DLB DLPFC	DN	0.0122119	1.18617	TRUE	FALSE	0.993894	0.00610597
GSE26364	Ketamine (long term)	Psychoplastogen	GSE150696	Alzheimer DLPFC	UP	0.30828	-0.500709	TRUE	FALSE	0.84586	0.15414
GSE26364	Ketamine (long term)	Psychoplastogen	GSE44770	Alzheimer DLPFC	UP	8.31224e-17	-1.20775	TRUE	FALSE	1	4.15612e-17
GSE26364	Ketamine (long term)	Psychoplastogen	GSE84422	Alzheimer DLPFC	UP	0.589701	-0.189616	TRUE	FALSE	0.70515	0.29485
GSE26364	Ketamine (long term)	Psychoplastogen	GSE33000	Alzheimer PFC	UP	4.9447e-29	-1.2168	TRUE	FALSE	1	2.47235e-29
GSE26364	Ketamine (long term)	Psychoplastogen	GSE84422	Alzheimer PFC	UP	0.723822	-0.13162	TRUE	FALSE	0.638089	0.361911
GSE26364	Ketamine (long term)	Psychoplastogen	GSE33000	Huntington PFC	UP	0.0198912	-0.264179	TRUE	FALSE	0.990054	0.00994558
GSE26364	Ketamine (long term)	Psychoplastogen	GSE150696	PDD DLPFC	UP	0.656199	-0.198108	TRUE	FALSE	0.6719	0.3281
GSE26364	Ketamine (long term)	Psychoplastogen	GSE150696	DLB DLPFC	UP	0.672446	0.188831	FALSE	TRUE	0.336223	0.663777
GSE26364	Ketamine (long term)	Psychoplastogen	GSE150696	Alzheimer DLPFC	DN	0.00107932	1.96483	TRUE	FALSE	0.99946	0.000539662
GSE26364	Ketamine (long term)	Psychoplastogen	GSE44770	Alzheimer DLPFC	DN	1.24864e-28	1.72752	TRUE	FALSE	1	6.24321e-29
GSE26364	Ketamine (long term)	Psychoplastogen	GSE84422	Alzheimer DLPFC	DN	0.064884	0.665072	TRUE	FALSE	0.967558	0.032442
GSE26364	Ketamine (long term)	Psychoplastogen	GSE33000	Alzheimer PFC	DN	8.78246e-39	1.57314	TRUE	FALSE	1	4.39123e-39
GSE26364	Ketamine (long term)	Psychoplastogen	GSE84422	Alzheimer PFC	DN	0.166121	0.490382	TRUE	FALSE	0.916939	0.0830606
GSE26364	Ketamine (long term)	Psychoplastogen	GSE33000	Huntington PFC	DN	1.20573e-12	0.842075	TRUE	FALSE	1	6.02863e-13
GSE26364	Ketamine (long term)	Psychoplastogen	GSE150696	PDD DLPFC	DN	0.228635	0.532105	TRUE	FALSE	0.885683	0.114317
GSE26364	Ketamine (long term)	Psychoplastogen	GSE150696	DLB DLPFC	DN	0.0151954	1.1414	TRUE	FALSE	0.992402	0.00759771
GSE28515_C57	Alcohol (IP injection)	Negative Control	GSE150696	Alzheimer DLPFC	UP	0.0258515	-1.15888	TRUE	FALSE	0.987074	0.0129257
GSE28515_C57	Alcohol (IP injection)	Negative Control	GSE44770	Alzheimer DLPFC	UP	4.25592e-25	-1.53713	TRUE	FALSE	1	2.12796e-25
GSE28515_C57	Alcohol (IP injection)	Negative Control	GSE84422	Alzheimer DLPFC	UP	0.915681	0.0371944	FALSE	TRUE	0.457841	0.542159
GSE28515_C57	Alcohol (IP injection)	Negative Control	GSE33000	Alzheimer PFC	UP	1.46929e-41	-1.54344	TRUE	FALSE	1	7.34644e-42
GSE28515_C57	Alcohol (IP injection)	Negative Control	GSE84422	Alzheimer PFC	UP	0.796024	-0.0941431	TRUE	FALSE	0.601988	0.398012
GSE28515_C57	Alcohol (IP injection)	Negative Control	GSE33000	Huntington PFC	UP	2.68674e-14	-0.902344	TRUE	FALSE	1	1.34337e-14
GSE28515_C57	Alcohol (IP injection)	Negative Control	GSE150696	PDD DLPFC	UP	0.0882854	-0.778181	TRUE	FALSE	0.955857	0.0441427
GSE28515_C57	Alcohol (IP injection)	Negative Control	GSE150696	DLB DLPFC	UP	0.0127008	-1.19378	TRUE	FALSE	0.99365	0.00635038
GSE28515_C57	Alcohol (IP injection)	Negative Control	GSE150696	Alzheimer DLPFC	DN	0.220482	0.602618	TRUE	FALSE	0.889759	0.110241
GSE28515_C57	Alcohol (IP injection)	Negative Control	GSE44770	Alzheimer DLPFC	DN	1.21711e-06	0.660733	TRUE	FALSE	0.999999	6.08557e-07
GSE28515_C57	Alcohol (IP injection)	Negative Control	GSE84422	Alzheimer DLPFC	DN	0.889659	0.0484464	TRUE	FALSE	0.55517	0.44483
GSE28515_C57	Alcohol (IP injection)	Negative Control	GSE33000	Alzheimer PFC	DN	5.38216e-12	0.708817	TRUE	FALSE	1	2.69108e-12
GSE28515_C57	Alcohol (IP injection)	Negative Control	GSE84422	Alzheimer PFC	DN	0.484734	0.266974	TRUE	FALSE	0.757633	0.242367
GSE28515_C57	Alcohol (IP injection)	Negative Control	GSE33000	Huntington PFC	DN	1.3878e-12	0.836951	TRUE	FALSE	1	6.93898e-13
GSE28515_C57	Alcohol (IP injection)	Negative Control	GSE150696	PDD DLPFC	DN	0.835849	-0.0903763	FALSE	TRUE	0.417924	0.582076
GSE28515_C57	Alcohol (IP injection)	Negative Control	GSE150696	DLB DLPFC	DN	0.0788208	0.829222	TRUE	FALSE	0.96059	0.0394104
GSE60676_0	Alcohol (vapour chamber 2)	Negative Control	GSE150696	Alzheimer DLPFC	UP	0.0127049	1.33597	FALSE	TRUE	0.00635244	0.993648
GSE60676_0	Alcohol (vapour chamber 2)	Negative Control	GSE44770	Alzheimer DLPFC	UP	0.00100935	0.441312	FALSE	TRUE	0.000504675	0.999495
GSE60676_0	Alcohol (vapour chamber 2)	Negative Control	GSE84422	Alzheimer DLPFC	UP	0.1893	0.465875	FALSE	TRUE	0.0946498	0.90535
GSE60676_0	Alcohol (vapour chamber 2)	Negative Control	GSE33000	Alzheimer PFC	UP	1.54159e-06	0.47947	FALSE	TRUE	7.70797e-07	0.999999
GSE60676_0	Alcohol (vapour chamber 2)	Negative Control	GSE84422	Alzheimer PFC	UP	0.21654	0.434939	FALSE	TRUE	0.10827	0.89173
GSE60676_0	Alcohol (vapour chamber 2)	Negative Control	GSE33000	Huntington PFC	UP	3.16788e-06	-0.535942	TRUE	FALSE	0.999998	1.58394e-06
GSE60676_0	Alcohol (vapour chamber 2)	Negative Control	GSE150696	PDD DLPFC	UP	0.792009	-0.115762	TRUE	FALSE	0.603996	0.396004
GSE60676_0	Alcohol (vapour chamber 2)	Negative Control	GSE150696	DLB DLPFC	UP	0.0995576	0.746749	FALSE	TRUE	0.0497788	0.950221
GSE60676_0	Alcohol (vapour chamber 2)	Negative Control	GSE150696	Alzheimer DLPFC	DN	0.0205578	1.24892	TRUE	FALSE	0.989721	0.0102789
GSE60676_0	Alcohol (vapour chamber 2)	Negative Control	GSE44770	Alzheimer DLPFC	DN	3.63144e-10	0.88124	TRUE	FALSE	1	1.81572e-10
GSE60676_0	Alcohol (vapour chamber 2)	Negative Control	GSE84422	Alzheimer DLPFC	DN	0.383418	-0.307008	FALSE	TRUE	0.191709	0.808291
GSE60676_0	Alcohol (vapour chamber 2)	Negative Control	GSE33000	Alzheimer PFC	DN	4.21989e-11	0.666151	TRUE	FALSE	1	2.10994e-11
GSE60676_0	Alcohol (vapour chamber 2)	Negative Control	GSE84422	Alzheimer PFC	DN	0.746426	-0.120847	FALSE	TRUE	0.373213	0.626787
GSE60676_0	Alcohol (vapour chamber 2)	Negative Control	GSE33000	Huntington PFC	DN	2.38292e-14	0.904783	TRUE	FALSE	1	1.19146e-14
GSE60676_0	Alcohol (vapour chamber 2)	Negative Control	GSE150696	PDD DLPFC	DN	0.525959	0.281974	TRUE	FALSE	0.73702	0.26298
GSE60676_0	Alcohol (vapour chamber 2)	Negative Control	GSE150696	DLB DLPFC	DN	0.0191574	1.09665	TRUE	FALSE	0.990421	0.00957871
GSE64607	Exercise (28d)	Positive Control	GSE150696	Alzheimer DLPFC	UP	0.00483395	1.55872	FALSE	TRUE	0.00241697	0.997583
GSE64607	Exercise (28d)	Positive Control	GSE44770	Alzheimer DLPFC	UP	1.21566e-33	1.87017	FALSE	TRUE	6.07831e-34	1
GSE64607	Exercise (28d)	Positive Control	GSE84422	Alzheimer DLPFC	UP	0.701406	-0.133901	TRUE	FALSE	0.649297	0.350703
GSE64607	Exercise (28d)	Positive Control	GSE33000	Alzheimer PFC	UP	8.50305e-43	1.59838	FALSE	TRUE	4.25152e-43	1
GSE64607	Exercise (28d)	Positive Control	GSE84422	Alzheimer PFC	UP	0.758663	-0.113252	TRUE	FALSE	0.620669	0.379331
GSE64607	Exercise (28d)	Positive Control	GSE33000	Huntington PFC	UP	3.39424e-14	0.897545	FALSE	TRUE	1.69712e-14	1
GSE64607	Exercise (28d)	Positive Control	GSE150696	PDD DLPFC	UP	0.39259	0.380199	FALSE	TRUE	0.196295	0.803705
GSE64607	Exercise (28d)	Positive Control	GSE150696	DLB DLPFC	UP	0.00547433	1.37395	FALSE	TRUE	0.00273716	0.997263
GSE64607	Exercise (28d)	Positive Control	GSE150696	Alzheimer DLPFC	DN	0.425344	0.386969	TRUE	FALSE	0.787328	0.212672
GSE64607	Exercise (28d)	Positive Control	GSE44770	Alzheimer DLPFC	DN	1.16039e-28	-1.68935	FALSE	TRUE	5.80195e-29	1
GSE64607	Exercise (28d)	Positive Control	GSE84422	Alzheimer DLPFC	DN	0.950198	-0.0218217	FALSE	TRUE	0.475099	0.524901
GSE64607	Exercise (28d)	Positive Control	GSE33000	Alzheimer PFC	DN	7.80619e-38	-1.48751	FALSE	TRUE	3.9031e-38	1
GSE64607	Exercise (28d)	Positive Control	GSE84422	Alzheimer PFC	DN	0.472056	0.26734	TRUE	FALSE	0.763972	0.236028
GSE64607	Exercise (28d)	Positive Control	GSE33000	Huntington PFC	DN	2.18034e-33	-1.53663	FALSE	TRUE	1.09017e-33	1
GSE64607	Exercise (28d)	Positive Control	GSE150696	PDD DLPFC	DN	0.25126	-0.503882	FALSE	TRUE	0.12563	0.87437
GSE64607	Exercise (28d)	Positive Control	GSE150696	DLB DLPFC	DN	0.469129	-0.318271	FALSE	TRUE	0.234565	0.765435
GSE72507_0	Alcohol (vapour chamber)	Negative Control	GSE150696	Alzheimer DLPFC	UP	0.966596	0.0200528	FALSE	TRUE	0.483298	0.516702
GSE72507_0	Alcohol (vapour chamber)	Negative Control	GSE44770	Alzheimer DLPFC	UP	1.60105e-38	-2.11776	TRUE	FALSE	1	8.00526e-39
GSE72507_0	Alcohol (vapour chamber)	Negative Control	GSE84422	Alzheimer DLPFC	UP	0.841962	0.0696191	FALSE	TRUE	0.420981	0.579019
GSE72507_0	Alcohol (vapour chamber)	Negative Control	GSE33000	Alzheimer PFC	UP	3.68935e-50	-1.96195	TRUE	FALSE	1	1.84467e-50
GSE72507_0	Alcohol (vapour chamber)	Negative Control	GSE84422	Alzheimer PFC	UP	0.527402	0.261643	FALSE	TRUE	0.263701	0.736299
GSE72507_0	Alcohol (vapour chamber)	Negative Control	GSE33000	Huntington PFC	UP	6.19575e-46	-2.0132	TRUE	FALSE	1	3.09787e-46
GSE72507_0	Alcohol (vapour chamber)	Negative Control	GSE150696	PDD DLPFC	UP	0.951494	0.0280681	FALSE	TRUE	0.475747	0.524253
GSE72507_0	Alcohol (vapour chamber)	Negative Control	GSE150696	DLB DLPFC	UP	0.634274	-0.222125	TRUE	FALSE	0.682863	0.317137
GSE72507_0	Alcohol (vapour chamber)	Negative Control	GSE150696	Alzheimer DLPFC	DN	0.203015	0.627677	TRUE	FALSE	0.898492	0.101508
GSE72507_0	Alcohol (vapour chamber)	Negative Control	GSE44770	Alzheimer DLPFC	DN	0.0237417	0.297302	TRUE	FALSE	0.988129	0.0118709
GSE72507_0	Alcohol (vapour chamber)	Negative Control	GSE84422	Alzheimer DLPFC	DN	0.820157	0.0797664	TRUE	FALSE	0.589922	0.410078
GSE72507_0	Alcohol (vapour chamber)	Negative Control	GSE33000	Alzheimer PFC	DN	0.406631	0.0800702	TRUE	FALSE	0.796685	0.203315
GSE72507_0	Alcohol (vapour chamber)	Negative Control	GSE84422	Alzheimer PFC	DN	0.980552	0.00919193	TRUE	FALSE	0.509724	0.490276
GSE72507_0	Alcohol (vapour chamber)	Negative Control	GSE33000	Huntington PFC	DN	3.16836e-05	0.47664	TRUE	FALSE	0.999984	1.58418e-05
GSE72507_0	Alcohol (vapour chamber)	Negative Control	GSE150696	PDD DLPFC	DN	0.148601	-0.650244	FALSE	TRUE	0.0743004	0.9257
GSE72507_0	Alcohol (vapour chamber)	Negative Control	GSE150696	DLB DLPFC	DN	0.138356	0.741237	TRUE	FALSE	0.930822	0.0691781
GSE81672	Ketamine (single)	Psychoplastogen	GSE150696	Alzheimer DLPFC	UP	0.477705	-0.342825	TRUE	FALSE	0.761148	0.238852
GSE81672	Ketamine (single)	Psychoplastogen	GSE44770	Alzheimer DLPFC	UP	1.94299e-21	-1.40398	TRUE	FALSE	1	9.71493e-22
GSE81672	Ketamine (single)	Psychoplastogen	GSE84422	Alzheimer DLPFC	UP	0.0573541	-0.685932	TRUE	FALSE	0.971323	0.028677
GSE81672	Ketamine (single)	Psychoplastogen	GSE33000	Alzheimer PFC	UP	1.3443e-32	-1.37708	TRUE	FALSE	1	6.72151e-33
GSE81672	Ketamine (single)	Psychoplastogen	GSE84422	Alzheimer PFC	UP	0.348103	-0.366054	TRUE	FALSE	0.825949	0.174051
GSE81672	Ketamine (single)	Psychoplastogen	GSE33000	Huntington PFC	UP	9.81998e-18	-1.03872	TRUE	FALSE	1	4.90999e-18
GSE81672	Ketamine (single)	Psychoplastogen	GSE150696	PDD DLPFC	UP	0.627394	-0.214637	TRUE	FALSE	0.686303	0.313697
GSE81672	Ketamine (single)	Psychoplastogen	GSE150696	DLB DLPFC	UP	0.231015	-0.544288	TRUE	FALSE	0.884492	0.115508
GSE81672	Ketamine (single)	Psychoplastogen	GSE150696	Alzheimer DLPFC	DN	0.000851349	1.94667	TRUE	FALSE	0.999574	0.000425675
GSE81672	Ketamine (single)	Psychoplastogen	GSE44770	Alzheimer DLPFC	DN	4.17355e-28	1.69872	TRUE	FALSE	1	2.08677e-28
GSE81672	Ketamine (single)	Psychoplastogen	GSE84422	Alzheimer DLPFC	DN	0.0697917	0.65278	TRUE	FALSE	0.965104	0.0348959
GSE81672	Ketamine (single)	Psychoplastogen	GSE33000	Alzheimer PFC	DN	1.12408e-35	1.52532	TRUE	FALSE	1	5.62038e-36
GSE81672	Ketamine (single)	Psychoplastogen	GSE84422	Alzheimer PFC	DN	0.554635	0.205181	TRUE	FALSE	0.722682	0.277318
GSE81672	Ketamine (single)	Psychoplastogen	GSE33000	Huntington PFC	DN	1.35642e-29	1.46586	TRUE	FALSE	1	6.78211e-30
GSE81672	Ketamine (single)	Psychoplastogen	GSE150696	PDD DLPFC	DN	0.503109	0.295037	TRUE	FALSE	0.748445	0.251555
GSE81672	Ketamine (single)	Psychoplastogen	GSE150696	DLB DLPFC	DN	0.0061383	1.34916	TRUE	FALSE	0.996931	0.00306915
MDMA	MDMA	Psychoplastogen	GSE150696	Alzheimer DLPFC	UP	0.577725	-0.270172	TRUE	FALSE	0.711138	0.288862
MDMA	MDMA	Psychoplastogen	GSE44770	Alzheimer DLPFC	UP	2.59792e-32	-1.87006	TRUE	FALSE	1	1.29896e-32
MDMA	MDMA	Psychoplastogen	GSE84422	Alzheimer DLPFC	UP	0.825066	-0.0777936	TRUE	FALSE	0.587467	0.412533
MDMA	MDMA	Psychoplastogen	GSE33000	Alzheimer PFC	UP	5.72672e-43	-1.7241	TRUE	FALSE	1	2.86336e-43
MDMA	MDMA	Psychoplastogen	GSE84422	Alzheimer PFC	UP	0.217914	0.500763	FALSE	TRUE	0.108957	0.891043
MDMA	MDMA	Psychoplastogen	GSE33000	Huntington PFC	UP	3.76414e-41	-1.83717	TRUE	FALSE	1	1.88207e-41
MDMA	MDMA	Psychoplastogen	GSE150696	PDD DLPFC	UP	0.32099	-0.450235	TRUE	FALSE	0.839505	0.160495
MDMA	MDMA	Psychoplastogen	GSE150696	DLB DLPFC	UP	0.162882	-0.676724	TRUE	FALSE	0.918559	0.0814412
MDMA	MDMA	Psychoplastogen	GSE150696	Alzheimer DLPFC	DN	0.0262324	1.17597	TRUE	FALSE	0.986884	0.0131162
MDMA	MDMA	Psychoplastogen	GSE44770	Alzheimer DLPFC	DN	7.45763e-19	1.31174	TRUE	FALSE	1	3.72881e-19
MDMA	MDMA	Psychoplastogen	GSE84422	Alzheimer DLPFC	DN	0.251507	0.405626	TRUE	FALSE	0.874247	0.125753
MDMA	MDMA	Psychoplastogen	GSE33000	Alzheimer PFC	DN	6.94074e-22	1.09818	TRUE	FALSE	1	3.47037e-22
MDMA	MDMA	Psychoplastogen	GSE84422	Alzheimer PFC	DN	0.825288	0.0813592	TRUE	FALSE	0.587356	0.412644
MDMA	MDMA	Psychoplastogen	GSE33000	Huntington PFC	DN	3.76889e-25	1.30506	TRUE	FALSE	1	1.88445e-25
MDMA	MDMA	Psychoplastogen	GSE150696	PDD DLPFC	DN	0.289702	0.466496	TRUE	FALSE	0.855149	0.144851
MDMA	MDMA	Psychoplastogen	GSE150696	DLB DLPFC	DN	0.00488429	1.36499	TRUE	FALSE	0.997558	0.00244214
harm	Harmaline	Psychoplastogen	GSE150696	Alzheimer DLPFC	UP	0.00175293	1.82059	FALSE	TRUE	0.000876463	0.999124
harm	Harmaline	Psychoplastogen	GSE44770	Alzheimer DLPFC	UP	4.8409e-14	1.07138	FALSE	TRUE	2.42045e-14	1
harm	Harmaline	Psychoplastogen	GSE84422	Alzheimer DLPFC	UP	0.485812	0.245451	FALSE	TRUE	0.242906	0.757094
harm	Harmaline	Psychoplastogen	GSE33000	Alzheimer PFC	UP	2.51266e-22	1.04488	FALSE	TRUE	1.25633e-22	1
harm	Harmaline	Psychoplastogen	GSE84422	Alzheimer PFC	UP	0.324692	0.365048	FALSE	TRUE	0.162346	0.837654
harm	Harmaline	Psychoplastogen	GSE33000	Huntington PFC	UP	0.769733	0.0330707	FALSE	TRUE	0.384867	0.615133
harm	Harmaline	Psychoplastogen	GSE150696	PDD DLPFC	UP	0.694399	0.170207	FALSE	TRUE	0.347199	0.652801
harm	Harmaline	Psychoplastogen	GSE150696	DLB DLPFC	UP	0.0849892	0.774941	FALSE	TRUE	0.0424946	0.957505
harm	Harmaline	Psychoplastogen	GSE150696	Alzheimer DLPFC	DN	0.384519	-0.425404	FALSE	TRUE	0.19226	0.80774
harm	Harmaline	Psychoplastogen	GSE44770	Alzheimer DLPFC	DN	0.00469102	-0.382305	FALSE	TRUE	0.00234551	0.997654
harm	Harmaline	Psychoplastogen	GSE84422	Alzheimer DLPFC	DN	0.693731	0.138433	TRUE	FALSE	0.653134	0.346866
harm	Harmaline	Psychoplastogen	GSE33000	Alzheimer PFC	DN	5.69777e-05	-0.409071	FALSE	TRUE	2.84888e-05	0.999972
harm	Harmaline	Psychoplastogen	GSE84422	Alzheimer PFC	DN	0.519955	-0.249286	FALSE	TRUE	0.259977	0.740023
harm	Harmaline	Psychoplastogen	GSE33000	Huntington PFC	DN	1.87175e-05	0.491135	TRUE	FALSE	0.999991	9.35873e-06
harm	Harmaline	Psychoplastogen	GSE150696	PDD DLPFC	DN	0.823381	-0.102046	FALSE	TRUE	0.41169	0.58831
harm	Harmaline	Psychoplastogen	GSE150696	DLB DLPFC	DN	0.491994	0.305204	TRUE	FALSE	0.754003	0.245997
pharm	Pharmahuasca	Psychoplastogen	GSE150696	Alzheimer DLPFC	UP	0.00247575	1.76423	FALSE	TRUE	0.00123788	0.998762
pharm	Pharmahuasca	Psychoplastogen	GSE44770	Alzheimer DLPFC	UP	5.58733e-13	1.02214	FALSE	TRUE	2.79367e-13	1
pharm	Pharmahuasca	Psychoplastogen	GSE84422	Alzheimer DLPFC	UP	0.453992	0.263597	FALSE	TRUE	0.226996	0.773004
pharm	Pharmahuasca	Psychoplastogen	GSE33000	Alzheimer PFC	UP	1.34399e-20	0.999314	FALSE	TRUE	6.71993e-21	1
pharm	Pharmahuasca	Psychoplastogen	GSE84422	Alzheimer PFC	UP	0.234515	0.44284	FALSE	TRUE	0.117258	0.882742
pharm	Pharmahuasca	Psychoplastogen	GSE33000	Huntington PFC	UP	0.153827	0.161389	FALSE	TRUE	0.0769134	0.923087
pharm	Pharmahuasca	Psychoplastogen	GSE150696	PDD DLPFC	UP	0.497482	0.294678	FALSE	TRUE	0.248741	0.751259
pharm	Pharmahuasca	Psychoplastogen	GSE150696	DLB DLPFC	UP	0.0662768	0.829706	FALSE	TRUE	0.0331384	0.966862
pharm	Pharmahuasca	Psychoplastogen	GSE150696	Alzheimer DLPFC	DN	0.0954221	-0.836059	FALSE	TRUE	0.047711	0.952289
pharm	Pharmahuasca	Psychoplastogen	GSE44770	Alzheimer DLPFC	DN	2.30039e-32	-1.84866	FALSE	TRUE	1.1502e-32	1
pharm	Pharmahuasca	Psychoplastogen	GSE84422	Alzheimer DLPFC	DN	0.928658	-0.031719	FALSE	TRUE	0.464329	0.535671
pharm	Pharmahuasca	Psychoplastogen	GSE33000	Alzheimer PFC	DN	3.4078e-51	-1.81874	FALSE	TRUE	1.7039e-51	1
pharm	Pharmahuasca	Psychoplastogen	GSE84422	Alzheimer PFC	DN	0.794088	-0.102828	FALSE	TRUE	0.397044	0.602956
pharm	Pharmahuasca	Psychoplastogen	GSE33000	Huntington PFC	DN	1.09599e-19	-1.10006	FALSE	TRUE	5.47996e-20	1
pharm	Pharmahuasca	Psychoplastogen	GSE150696	PDD DLPFC	DN	0.551279	-0.263766	FALSE	TRUE	0.27564	0.72436
pharm	Pharmahuasca	Psychoplastogen	GSE150696	DLB DLPFC	DN	0.278904	-0.49483	FALSE	TRUE	0.139452	0.860548
