## Supplementary Table 10 for "Lysergic acid diethylamide reverses aging- and neurodegeneration-associated brain transcriptional programs"

### Sheet: Sheet1
dataset	reversal p (-log10) -up-regulated genes	reversal p (-log10) -down-regulated genes	mimicking p (-log10) -up-regulated genes	mimicking p (-log10) -down-regulated genes	apr (-log10) -up-regulated genes	apr (-log10) -down-regulated genes	average apr	type
MDMA	26.9027	10.2808	1.16052e-06	2.9946	26.9027	7.28624	17.0945	Psychoplastogen
Ketamine (long term)	0.00937914	1.25519e-06	104.665	59.4107	-104.655	-59.4107	-82.033	Psychoplastogen
DOI (2h)	0.00169574	1.28633e-10	38.7177	75.2317	-38.716	-75.2317	-56.9739	Psychoplastogen
LSD (single)	0.019451	5.73929	90.5924	3.99476	-90.573	1.74453	-44.4142	Psychoplastogen
Exercise (28d)	29.6787	0.629139	1.95873e-05	6.34549	29.6787	-5.71636	11.9812	Positive Control
Alcohol (vapour chamber)	82.9277	87.8151	0.000961608	0.0238442	82.9267	87.7913	85.359	Negative Control
Alcohol (vapour chamber 2)	0.0241729	0.0293155	121.026	4.23542	-121.001	-4.20611	-62.6038	Negative Control
Alcohol (IP injection)	7.93489	0.00485376	1.63415	29.2003	6.30074	-29.1954	-11.4473	Negative Control
DMT	3.67413e-05	0.000339578	73.4021	23.959	-73.4021	-23.9586	-48.6803	Psychoplastogen
DOI (24h)	61.721	0.0139479	6.06179e-09	6.95818	61.721	-6.94423	27.3884	Psychoplastogen
DOI (48h)	0.824382	1.59816e-05	4.35981	62.1132	-3.53543	-62.1132	-32.8243	Psychoplastogen
DOI (7days)	0.991674	2.47692e-05	1.50819	63.8305	-0.516519	-63.8305	-32.1735	Psychoplastogen
Psilocybin (3h)	0.49864	5.15583e-06	6.27812	74.4882	-5.77948	-74.4881	-40.1338	Psychoplastogen
Psilocybin (4weeks)	0.00205969	1.01141	14.9139	5.72273	-14.9119	-4.71132	-9.81159	Psychoplastogen
Ketamine (single)	7.42921e-05	0.64046	9.9804	8.25546	-9.98032	-7.615	-8.79766	Psychoplastogen
Harmaline	4.21643e-06	2.01001e-07	62.8879	87.7325	-62.8879	-87.7325	-75.3102	Psychoplastogen
Pharmahuasca	31.9801	3.43763	4.90571e-05	1.76671	31.98	1.67091	16.8255	Psychoplastogen
Exercise (30d)	30.2947	92.4332	7.62325e-07	0.000139467	30.2947	92.4331	61.3639	Positive Control
EE (Young)	94.5546	72.9157	0.000761589	4.83775e-05	94.5538	72.9157	83.7347	Positive Control
EE (Old)	69.2677	119.947	5.78508e-09	7.58616e-08	69.2677	119.947	94.6075	Positive Control
LSD (chronic)	105.455	112.685	3.22281e-08	1.65584e-07	105.455	112.685	109.07	Psychoplastogen
