## Supplementary Table 11 for "Lysergic acid diethylamide reverses aging- and neurodegeneration-associated brain transcriptional programs"

### Sheet: Columns descriptions
Supplementary Table 11 - GSEA results for each combination of aging dataset, LSD concentration and direction of differential expression
aging_dataset	GEO ID of the aging dataset used to rank genes on their correlation with age
LSD concentraion	LSD concentration used for intraperitoneal injections
direction	direction of differentially expressed genes. UP= up with intervention; DN= down with intervention
padj	GSEA adjusted p-value
NES	GSEA normalized enrichment score
invert_mimick	whether GSEA p-value was inverted or not to compute the one-tailed age mimicking p-value
invert_rev	whether GSEA p-value was inverted or not to compute the one-tailed age reversal p-value
p_onetail_mimick	one-tail p-value for age mimicking
p_onetail_rev	one-tail p-value for age reversal

### Sheet: Full GSEA results
aging_dataset	LSD concentration (ug/kg)	direction	padj	NES	invert_mimick	invert_rev	p_onetail_mimick	p_onetail_rev
GSE101521	500	DN	0.0449871	1.23447	TRUE	FALSE	0.977506	0.0224936
GSE101521	500	UP	8.05583e-11	-2.19001	TRUE	FALSE	1	4.02791e-11
GSE11512	500	DN	0.834135	0.880761	TRUE	FALSE	0.582933	0.417067
GSE11512	500	UP	0.0930233	-1.3033	TRUE	FALSE	0.953488	0.0465116
GSE13564	500	DN	0.0252429	-1.2199	FALSE	TRUE	0.0126215	0.987379
GSE13564	500	UP	0.794574	-0.906598	TRUE	FALSE	0.602713	0.397287
GSE174409	500	DN	2.10315e-20	2.32036	TRUE	FALSE	1	1.05158e-20
GSE174409	500	UP	0.0541578	-1.23073	TRUE	FALSE	0.972921	0.0270789
GSE30272	500	DN	0.0123111	-1.31083	FALSE	TRUE	0.00615553	0.993844
GSE30272	500	UP	0.0123111	-1.41076	TRUE	FALSE	0.993844	0.00615553
GSE60190	500	DN	0.416357	1.00322	TRUE	FALSE	0.791822	0.208178
GSE60190	500	UP	0.00459959	-1.49412	TRUE	FALSE	0.9977	0.0022998
GSE64810	500	DN	0.0177302	1.35924	TRUE	FALSE	0.991135	0.00886508
GSE64810	500	UP	0.0177302	-1.38808	TRUE	FALSE	0.991135	0.00886508
GSE99349	500	DN	0.00733588	1.37594	TRUE	FALSE	0.996332	0.00366794
GSE99349	500	UP	0.0226725	-1.29359	TRUE	FALSE	0.988664	0.0113362
GSE92538_GPL17027	500	DN	0.0226388	1.30569	TRUE	FALSE	0.988681	0.0113194
GSE92538_GPL17027	500	UP	0.0257521	-1.35783	TRUE	FALSE	0.987124	0.012876
GSE102556_H	500	DN	0.0132667	1.38705	TRUE	FALSE	0.993367	0.00663337
GSE102556_H	500	UP	0.402868	1.01923	FALSE	TRUE	0.201434	0.798566
GTEx_PFC	500	DN	0.16167	-1.13675	FALSE	TRUE	0.0808351	0.919165
GTEx_PFC	500	UP	0.000149284	-1.65509	TRUE	FALSE	0.999925	7.46419e-05
GSE161986	500	DN	0.374359	-1.02122	FALSE	TRUE	0.187179	0.812821
GSE161986	500	UP	0.355353	-1.14671	TRUE	FALSE	0.822323	0.177677
GSE21138	500	DN	4.72103e-08	1.82463	TRUE	FALSE	1	2.36052e-08
GSE21138	500	UP	0.00482228	-1.49622	TRUE	FALSE	0.997589	0.00241114
GSE49376	500	DN	0.00283103	-1.4004	FALSE	TRUE	0.00141551	0.998584
GSE49376	500	UP	0.618952	-0.937559	TRUE	FALSE	0.690524	0.309476
GSE33000	500	DN	1.97484e-06	1.65634	TRUE	FALSE	0.999999	9.87422e-07
GSE33000	500	UP	0.492487	-0.989987	TRUE	FALSE	0.753756	0.246244
GSE101521	200	DN	3.50445e-24	2.15987	TRUE	FALSE	1	1.75223e-24
GSE101521	200	UP	2e-50	-3.46826	TRUE	FALSE	1	1e-50
GSE11512	200	DN	5.32388e-12	1.87904	TRUE	FALSE	1	2.66194e-12
GSE11512	200	UP	4.86867e-33	-2.91527	TRUE	FALSE	1	2.43434e-33
GSE13564	200	DN	0.907692	-0.924041	FALSE	TRUE	0.453846	0.546154
GSE13564	200	UP	0.907692	-0.930408	TRUE	FALSE	0.546154	0.453846
GSE174409	200	DN	5.89283e-41	2.47792	TRUE	FALSE	1	2.94641e-41
GSE174409	200	UP	1.35113e-22	-2.38011	TRUE	FALSE	1	6.75566e-23
GSE30272	200	DN	0.29683	-1.03511	FALSE	TRUE	0.148415	0.851585
GSE30272	200	UP	0.0769231	-1.21661	TRUE	FALSE	0.961538	0.0384615
GSE60190	200	DN	2.9803e-25	2.13701	TRUE	FALSE	1	1.49015e-25
GSE60190	200	UP	1.1405e-40	-2.7736	TRUE	FALSE	1	5.7025e-41
GSE64810	200	DN	8.77773e-31	2.6434	TRUE	FALSE	1	4.38886e-31
GSE64810	200	UP	2e-50	-3.67806	TRUE	FALSE	1	1e-50
GSE99349	200	DN	0.00076536	1.37278	TRUE	FALSE	0.999617	0.00038268
GSE99349	200	UP	0.420842	-1.00976	TRUE	FALSE	0.789579	0.210421
GSE92538_GPL17027	200	DN	1.0388e-33	2.55613	TRUE	FALSE	1	5.19398e-34
GSE92538_GPL17027	200	UP	1.00547e-49	-3.22128	TRUE	FALSE	1	5.02733e-50
GSE102556_H	200	DN	1.49149e-06	1.54412	TRUE	FALSE	0.999999	7.45745e-07
GSE102556_H	200	UP	0.00447825	-1.27253	TRUE	FALSE	0.997761	0.00223912
GTEx_PFC	200	DN
GTEx_PFC	200	UP	5.67901e-48	-2.69858	TRUE	FALSE	1	2.8395e-48
GSE161986	200	DN	0.602778	-0.969926	FALSE	TRUE	0.301389	0.698611
GSE161986	200	UP	5.82586e-08	1.8172	FALSE	TRUE	2.91293e-08	1
GSE21138	200	DN	3.23045e-33	2.45792	TRUE	FALSE	1	1.61523e-33
GSE21138	200	UP	3.54206e-16	-2.38019	TRUE	FALSE	1	1.77103e-16
GSE49376	200	DN	0.00908352	-1.23875	FALSE	TRUE	0.00454176	0.995458
GSE49376	200	UP	0.000658305	-1.4531	TRUE	FALSE	0.999671	0.000329152
GSE33000	200	DN	3.75167e-49	2.70813	TRUE	FALSE	1	1.87583e-49
GSE33000	200	UP	2e-50	-3.19618	TRUE	FALSE	1	1e-50
GSE101521	100	DN	1.16443e-09	2.02081	TRUE	FALSE	1	5.82214e-10
GSE101521	100	UP	4.34737e-13	-2.69457	TRUE	FALSE	1	2.17369e-13
GSE11512	100	DN	7.56302e-05	1.70729	TRUE	FALSE	0.999962	3.78151e-05
GSE11512	100	UP	5.38364e-06	-2.1833	TRUE	FALSE	0.999997	2.69182e-06
GSE13564	100	DN	0.116071	-1.12441	FALSE	TRUE	0.0580357	0.941964
GSE13564	100	UP	0.116071	1.2388	FALSE	TRUE	0.0580357	0.941964
GSE174409	100	DN	1.09805e-11	2.09243	TRUE	FALSE	1	5.49027e-12
GSE174409	100	UP	0.0119144	-1.41748	TRUE	FALSE	0.994043	0.00595721
GSE30272	100	DN	0.104439	1.17319	TRUE	FALSE	0.947781	0.0522193
GSE30272	100	UP	0.000687388	-1.75448	TRUE	FALSE	0.999656	0.000343694
GSE60190	100	DN	6.03068e-08	1.84212	TRUE	FALSE	1	3.01534e-08
GSE60190	100	UP	9.11686e-06	-1.95999	TRUE	FALSE	0.999995	4.55843e-06
GSE64810	100	DN	5.84086e-12	2.36406	TRUE	FALSE	1	2.92043e-12
GSE64810	100	UP	2.61397e-06	-2.11504	TRUE	FALSE	0.999999	1.30698e-06
GSE99349	100	DN	0.000136547	1.63917	TRUE	FALSE	0.999932	6.82735e-05
GSE99349	100	UP	0.247401	-1.10502	TRUE	FALSE	0.876299	0.123701
GSE92538_GPL17027	100	DN	2.58165e-09	2.0434	TRUE	FALSE	1	1.29083e-09
GSE92538_GPL17027	100	UP	2.85826e-05	-1.95935	TRUE	FALSE	0.999986	1.42913e-05
GSE102556_H	100	DN	0.0853882	1.22395	TRUE	FALSE	0.957306	0.0426941
GSE102556_H	100	UP	0.0853882	-1.31861	TRUE	FALSE	0.957306	0.0426941
GTEx_PFC	100	DN	1.59462e-16	2.30424	TRUE	FALSE	1	7.97312e-17
GTEx_PFC	100	UP	0.000479099	-1.69379	TRUE	FALSE	0.99976	0.00023955
GSE161986	100	DN	0.350427	1.04282	TRUE	FALSE	0.824786	0.175214
GSE161986	100	UP	0.11545	-1.335	TRUE	FALSE	0.942275	0.057725
GSE21138	100	DN	1.49439e-08	1.96717	TRUE	FALSE	1	7.47196e-09
GSE21138	100	UP	0.00166844	-1.70404	TRUE	FALSE	0.999166	0.000834222
GSE49376	100	DN	0.0294282	-1.28047	FALSE	TRUE	0.0147141	0.985286
GSE49376	100	UP	0.838264	-0.832916	TRUE	FALSE	0.580868	0.419132
GSE33000	100	DN	1.23252e-11	2.14711	TRUE	FALSE	1	6.16262e-12
GSE33000	100	UP	1.2339e-05	-1.97297	TRUE	FALSE	0.999994	6.16948e-06
GSE101521	50	DN	5.68708e-08	2.04341	TRUE	FALSE	1	2.84354e-08
GSE101521	50	UP	1.52993e-14	-2.81169	TRUE	FALSE	1	7.64963e-15
GSE11512	50	DN	1.60099e-08	2.2649	TRUE	FALSE	1	8.00495e-09
GSE11512	50	UP	0.000197144	-1.90451	TRUE	FALSE	0.999901	9.85719e-05
GSE13564	50	DN	0.997139	0.648744	TRUE	FALSE	0.501431	0.498569
GSE13564	50	UP	0.997139	-0.812395	TRUE	FALSE	0.501431	0.498569
GSE174409	50	DN	1.84463e-05	1.82231	TRUE	FALSE	0.999991	9.22313e-06
GSE174409	50	UP	0.0493178	-1.3129	TRUE	FALSE	0.975341	0.0246589
GSE30272	50	DN	0.251163	1.16962	TRUE	FALSE	0.874419	0.125581
GSE30272	50	UP	0.314286	-1.07185	TRUE	FALSE	0.842857	0.157143
GSE60190	50	DN	1.25888e-10	2.22252	TRUE	FALSE	1	6.29442e-11
GSE60190	50	UP	3.71559e-05	-1.93165	TRUE	FALSE	0.999981	1.8578e-05
GSE64810	50	DN	6.13661e-08	2.24545	TRUE	FALSE	1	3.0683e-08
GSE64810	50	UP	4.64916e-09	-2.62359	TRUE	FALSE	1	2.32458e-09
GSE99349	50	DN	6.39078e-05	1.81915	TRUE	FALSE	0.999968	3.19539e-05
GSE99349	50	UP	0.779661	0.855978	FALSE	TRUE	0.389831	0.610169
GSE92538_GPL17027	50	DN	6.61882e-13	2.54439	TRUE	FALSE	1	3.30941e-13
GSE92538_GPL17027	50	UP	1.07398e-05	-2.05252	TRUE	FALSE	0.999995	5.36988e-06
GSE102556_H	50	DN	0.034775	1.3566	TRUE	FALSE	0.982612	0.0173875
GSE102556_H	50	UP	0.034775	-1.3745	TRUE	FALSE	0.982612	0.0173875
GTEx_PFC	50	DN	4.75517e-18	2.68441	TRUE	FALSE	1	2.37758e-18
GTEx_PFC	50	UP	8.06773e-14	-2.46561	TRUE	FALSE	1	4.03386e-14
GSE161986	50	DN	0.055473	1.40302	TRUE	FALSE	0.972263	0.0277365
GSE161986	50	UP	0.143116	1.22178	FALSE	TRUE	0.071558	0.928442
GSE21138	50	DN	0.0667673	1.26419	TRUE	FALSE	0.966616	0.0333837
GSE21138	50	UP	0.0479437	-1.43743	TRUE	FALSE	0.976028	0.0239718
GSE49376	50	DN	1	-0.582312	FALSE	TRUE	0.5	0.5
GSE49376	50	UP	1	0.891674	FALSE	TRUE	0.5	0.5
GSE33000	50	DN	1.57142e-09	2.21435	TRUE	FALSE	1	7.85712e-10
GSE33000	50	UP	3.55829e-12	-2.54429	TRUE	FALSE	1	1.77915e-12
