## Supplementary Table 12 for "Lysergic acid diethylamide reverses aging- and neurodegeneration-associated brain transcriptional programs"

### Sheet: Sheet1
LDS concentration (ug/kg)	reversal p (-log10) -up-regulated genes	reversal p (-log10) -down-regulated genes	mimicking p (-log10) -up-regulated genes	mimicking p (-log10) -down-regulated genes	apr (-log10) -up-regulated genes	apr (-log10) -down-regulated genes	average apr
500	17.6409	27.7208	3.95781e-07	1.15219	17.6409	26.5686	22.1047
200	300	229.655	0.714159	0.040728	300	229.615	264.807
100	37.1847	73.999	2.86132e-06	0.00380711	37.1847	73.9952	55.5899
50	48.6691	66.9826	0.000147579	8.38962e-11	48.6689	66.9826	57.8258
