## Supplementary Table 17 for "Lysergic acid diethylamide reverses aging- and neurodegeneration-associated brain transcriptional programs"

### Sheet: Sheet 1
Pathway	Direction (abeta+LSD vs Abeta)	P-value	FDR
regulation of leukocyte migration	Down	5.08364e-07	0.000204195
positive regulation of BMP signaling pathway	Down	9.01903e-07	0.000204195
mononuclear cell migration	Down	1.06982e-06	0.000204195
leukocyte migration	Down	1.22272e-06	0.000204195
leukocyte cell-cell adhesion	Down	2.52812e-06	0.000337757
regulation of cell-cell adhesion	Down	4.14826e-06	0.00046184
positive regulation of cell adhesion	Down	7.01384e-06	0.000586628
regulation of cell shape	Down	9.24294e-06	0.000586628
mature B cell differentiation	Down	9.26906e-06	0.000586628
response to chemokine	Down	9.73177e-06	0.000586628
cellular response to chemokine	Down	9.73177e-06	0.000586628
tolerance induction	Down	1.12844e-05	0.000586628
regulation of leukocyte chemotaxis	Down	1.18113e-05	0.000586628
glomerulus development	Down	1.28316e-05	0.000586628
leukocyte chemotaxis	Down	1.31728e-05	0.000586628
taxis	Down	2.61527e-05	0.00103413
regulation of protein serine/threonine kinase activity	Down	2.63176e-05	0.00103413
chemotaxis	Down	2.87898e-05	0.00106842
integrin-mediated signaling pathway	Down	3.15316e-05	0.00110859
cytosolic transport	Up	3.74354e-05	0.00125034
apoptotic process involved in morphogenesis	Down	7.37804e-05	0.00225824
positive regulation of MAP kinase activity	Down	7.58974e-05	0.00225824
cell chemotaxis	Down	7.77536e-05	0.00225824
regulation of extracellular matrix organization	Down	8.37597e-05	0.00232048
response to muramyl dipeptide	Down	8.68443e-05	0.00232048
negative regulation of cell adhesion	Down	0.000111154	0.00282837
regulation of vasculature development	Down	0.00011432	0.00282837
extracellular matrix assembly	Down	0.000121754	0.0029047
regulation of angiogenesis	Down	0.000131467	0.00302828
regulation of chemotaxis	Down	0.000145135	0.00323168
cytokine-mediated signaling pathway	Down	0.000205236	0.00431005
positive regulation of leukocyte chemotaxis	Down	0.000207215	0.00431005
extracellular matrix organization	Down	0.000212922	0.00431005
external encapsulating structure organization	Down	0.000221576	0.00435332
negative regulation of cell-cell adhesion	Down	0.000232492	0.00443727
regulation of cell-cell adhesion mediated by cadherin	Down	0.0002471	0.00447543
positive regulation of chemotaxis	Down	0.00024789	0.00447543
angiogenesis	Down	0.000260946	0.00455848
T cell migration	Down	0.00027278	0.00455848
extracellular structure organization	Down	0.000272963	0.00455848
myoblast fusion	Down	0.000318413	0.0051878
nephron development	Down	0.000332519	0.00528864
morphogenesis of a branching epithelium	Down	0.000343265	0.00533258
endocardial cushion morphogenesis	Down	0.000419335	0.00636627
response to molecule of bacterial origin	Down	0.000472287	0.00701084
positive regulation of neural precursor cell proliferation	Down	0.000505762	0.00729052
positive regulation of vasculature development	Down	0.000512955	0.00729052
cell adhesion mediated by integrin	Down	0.000544682	0.00758015
sprouting angiogenesis	Down	0.000587603	0.00801058
gland morphogenesis	Down	0.000604337	0.00807394
cellular response to biotic stimulus	Down	0.000623983	0.00817296
lymphocyte migration	Down	0.000699177	0.00898174
regulation of actin cytoskeleton organization	Down	0.000758465	0.009272
regulation of actin filament-based process	Down	0.0007592	0.009272
positive regulation of cell development	Down	0.000763413	0.009272
positive regulation of angiogenesis	Down	0.000807127	0.00959083
negative regulation of cytokine production	Down	0.000818379	0.00959083
regulation of Rho protein signal transduction	Down	0.000875627	0.0096638
negative regulation of blood vessel morphogenesis	Down	0.000875873	0.0096638
mature B cell differentiation involved in immune response	Down	0.000882523	0.0096638
semaphorin-plexin signaling pathway	Down	0.000893389	0.0096638
endothelial cell migration	Down	0.000905022	0.0096638
podosome assembly	Down	0.000911681	0.0096638
retina vasculature development in camera-type eye	Down	0.000925873	0.0096638
blood vessel endothelial cell migration	Down	0.00104568	0.0106009
regulation of neural precursor cell proliferation	Down	0.00105205	0.0106009
negative regulation of vasculature development	Down	0.00106326	0.0106009
mesenchyme development	Down	0.00109436	0.0106792
apoptotic process involved in development	Down	0.00110309	0.0106792
response to lipopolysaccharide	Down	0.00112003	0.0106883
gliogenesis	Down	0.00118065	0.0110798
mesenchyme morphogenesis	Down	0.00119999	0.0110798
mesenchymal cell differentiation	Down	0.00122717	0.0110798
negative regulation of angiogenesis	Down	0.00123124	0.0110798
branching morphogenesis of an epithelial tube	Down	0.00124399	0.0110798
camera-type eye morphogenesis	Down	0.00135836	0.0119393
Golgi organization	Up	0.00137625	0.0119394
negative regulation of cell motility	Down	0.0014476	0.0121951
regulation of cell-substrate adhesion	Down	0.00145911	0.0121951
morphogenesis of a branching structure	Down	0.00146049	0.0121951
glomerular epithelium development	Down	0.00150665	0.0124252
regulation of synaptic vesicle exocytosis	Up	0.00159809	0.012873
negative regulation of cell migration	Down	0.00159949	0.012873
epithelial cell differentiation involved in kidney development	Down	0.00168993	0.013383
ruffle organization	Down	0.00171144	0.013383
regulation of ERK1 and ERK2 cascade	Down	0.00172625	0.013383
exocrine system development	Down	0.001743	0.013383
glial cell differentiation	Down	0.00180443	0.0136972
cell-substrate adhesion	Down	0.00185259	0.0137788
positive regulation of epithelial cell differentiation	Down	0.00185642	0.0137788
homotypic cell-cell adhesion	Down	0.00188219	0.0138165
regulation of cellular response to growth factor stimulus	Down	0.00197389	0.0141693
negative regulation of locomotion	Down	0.00198746	0.0141693
positive regulation of cell-substrate adhesion	Down	0.00200157	0.0141693
renal system development	Down	0.0020151	0.0141693
neural precursor cell proliferation	Down	0.00217082	0.0151053
glycolytic process through fructose-6-phosphate	Down	0.00219721	0.0151313
protein modification by small protein removal	Up	0.00231712	0.0157177
interleukin-4 production	Down	0.00232942	0.0157177
negative regulation of Wnt signaling pathway	Down	0.00241971	0.0160608
regulation of platelet activation	Down	0.00242835	0.0160608
platelet activation	Down	0.00281759	0.0184524
platelet aggregation	Down	0.00289059	0.0187467
positive regulation of MAPK cascade	Down	0.00292698	0.0188002
ruffle assembly	Down	0.00296374	0.018855
pattern specification process	Down	0.00304407	0.0191834
regionalization	Down	0.00313926	0.0195345
kidney development	Down	0.00315827	0.0195345
regulation of vascular permeability	Down	0.00333241	0.0204225
retina vasculature morphogenesis in camera-type eye	Down	0.00352655	0.0214157
positive regulation of cell migration	Down	0.00356584	0.0214593
protein deubiquitination	Up	0.00368163	0.0216584
regulation of BMP signaling pathway	Down	0.00370073	0.0216584
cardiac septum development	Down	0.0037151	0.0216584
regulation of gliogenesis	Down	0.00374918	0.0216584
axo-dendritic transport	Up	0.00379058	0.0216584
regulation of glycoprotein biosynthetic process	Down	0.00379346	0.0216584
regulation of stress fiber assembly	Down	0.0039013	0.0220853
contractile actin filament bundle assembly	Down	0.00402083	0.0222206
stress fiber assembly	Down	0.00402083	0.0222206
ERK1 and ERK2 cascade	Down	0.00402499	0.0222206
plasma membrane raft organization	Down	0.00418317	0.0229046
defense response to bacterium	Down	0.00426827	0.0231805
nephron epithelium development	Down	0.00431343	0.0232369
regulation of actomyosin structure organization	Down	0.00443055	0.0234383
negative regulation of endothelial cell migration	Down	0.00443993	0.0234383
kidney epithelium development	Down	0.00445609	0.0234383
peptidyl-tyrosine modification	Down	0.00462289	0.0239835
vascular endothelial growth factor receptor signaling pathway	Down	0.00463154	0.0239835
cardiac septum morphogenesis	Down	0.00486065	0.0249763
eye morphogenesis	Down	0.00493778	0.0251142
actin filament bundle assembly	Down	0.00496269	0.0251142
mammary gland morphogenesis	Down	0.00502646	0.0252457
peptidyl-tyrosine phosphorylation	Down	0.00514015	0.025624
stem cell proliferation	Down	0.00536239	0.0262037
negative regulation of canonical Wnt signaling pathway	Down	0.00537021	0.0262037
hemostasis	Down	0.00539263	0.0262037
actin filament bundle organization	Down	0.00541333	0.0262037
glomerular epithelial cell differentiation	Down	0.00555389	0.0264483
osteoblast differentiation	Down	0.00555991	0.0264483
epithelial tube morphogenesis	Down	0.00558265	0.0264483
blood coagulation	Down	0.00581014	0.0271904
regulation of osteoblast differentiation	Down	0.00582069	0.0271904
positive regulation of smooth muscle cell migration	Down	0.00606442	0.0281322
coagulation	Down	0.00620185	0.0284907
glial cell development	Down	0.0062411	0.0284907
regulation of actin filament bundle assembly	Down	0.00626965	0.0284907
actin filament organization	Down	0.00649352	0.029124
proton transmembrane transport	Up	0.00649623	0.029124
endocardial cushion development	Down	0.00657332	0.0292732
cell-matrix adhesion	Down	0.0066196	0.0292841
vasodilation	Down	0.00667862	0.0293508
cardiac chamber development	Down	0.00683515	0.0298423
response to BMP	Down	0.00723419	0.031177
cellular response to BMP stimulus	Down	0.00723419	0.031177
regulation of sprouting angiogenesis	Down	0.00728666	0.0312018
regulation of endothelial cell migration	Down	0.00738505	0.0313339
mammary gland development	Down	0.00741132	0.0313339
appendage morphogenesis	Down	0.00753878	0.0314744
limb morphogenesis	Down	0.00753878	0.0314744
regulation of epithelial cell differentiation	Down	0.00767145	0.0318294
substrate adhesion-dependent cell spreading	Down	0.00786446	0.0323914
regulation of glial cell differentiation	Down	0.00790389	0.0323914
regulation of vascular endothelial growth factor signaling pathway	Down	0.00796703	0.0324511
BMP signaling pathway	Down	0.0081062	0.0328178
odontogenesis	Down	0.00828084	0.0333156
regulation of protein kinase activity	Down	0.0083289	0.0333156
regulation of integrin-mediated signaling pathway	Down	0.008398	0.0333921
cellular response to vascular endothelial growth factor stimulus	Down	0.00845069	0.0334027
oligodendrocyte differentiation	Down	0.00866966	0.0340667
ossification	Down	0.00928187	0.036259
renal filtration cell differentiation	Down	0.00952258	0.036983
regulation of vesicle fusion	Up	0.00964471	0.0372408
regulation of extracellular matrix assembly	Down	0.00984005	0.0377767
regulation of actin filament organization	Down	0.00992258	0.0378759
wound healing	Down	0.0101231	0.0384216
morphogenesis of an epithelium	Down	0.0104895	0.0395873
epithelial to mesenchymal transition involved in endocardial cushion formation	Down	0.010593	0.0396134
vascular endothelial growth factor production	Down	0.010615	0.0396134
cardiac chamber morphogenesis	Down	0.0109273	0.0405523
negative regulation of endothelial cell proliferation	Down	0.0114684	0.0422497
actomyosin structure organization	Down	0.0115111	0.0422497
artery development	Down	0.0119064	0.0434615
muscle organ morphogenesis	Down	0.0120317	0.0436804
aorta morphogenesis	Down	0.0123337	0.0445345
endothelial cell morphogenesis	Down	0.012484	0.0448348
regulation of blood coagulation	Down	0.0126603	0.045225
regulation of long-term neuronal synaptic plasticity	Up	0.0130283	0.0462919
regulation of stem cell proliferation	Down	0.0133795	0.0472884
outflow tract septum morphogenesis	Down	0.0137302	0.0482726
negative regulation of gliogenesis	Down	0.0140711	0.0491137
cell differentiation involved in kidney development	Down	0.0141502	0.0491137
vascular endothelial growth factor signaling pathway	Down	0.01419	0.0491137
cell migration involved in sprouting angiogenesis	Down	0.0147151	0.0506685
digestive tract development	Down	0.015184	0.0520149
negative regulation of cell development	Down	0.0154148	0.052536
aorta development	Down	0.0155281	0.0526537
muscle tissue morphogenesis	Down	0.0157867	0.0530713
positive regulation of nuclear division	Down	0.0158102	0.0530713
cell fate commitment	Down	0.0168309	0.0562151
mammary gland duct morphogenesis	Down	0.0169939	0.0564772
artery morphogenesis	Down	0.0171733	0.056791
embryonic limb morphogenesis	Down	0.0174877	0.0571234
embryonic appendage morphogenesis	Down	0.0174877	0.0571234
synaptic vesicle transport	Up	0.017581	0.0571234
Rho protein signal transduction	Down	0.017665	0.0571234
negative regulation of blood vessel endothelial cell migration	Down	0.0177014	0.0571234
regulation of hemostasis	Down	0.0183074	0.058795
regulation of cell morphogenesis	Down	0.0187375	0.0598883
neural crest cell differentiation	Down	0.0190778	0.0606856
negative regulation of epithelial cell proliferation	Down	0.0192747	0.0610215
cardiac muscle tissue morphogenesis	Down	0.0196491	0.0619132
regulation of vascular endothelial growth factor production	Down	0.0199786	0.0623141
heart valve morphogenesis	Down	0.0200358	0.0623141
gland development	Down	0.0200562	0.0623141
cell projection assembly	Down	0.0205615	0.0635883
regulation of actin filament polymerization	Down	0.0209692	0.0645504
regulation of cell-matrix adhesion	Down	0.0211661	0.0648576
regulation of neurogenesis	Down	0.0222196	0.0677748
astrocyte development	Down	0.0225759	0.0685486
embryonic organ development	Down	0.0233288	0.0703109
regulation of cell migration involved in sprouting angiogenesis	Down	0.0233668	0.0703109
regulation of blood vessel endothelial cell migration	Down	0.0240014	0.0718965
synaptic vesicle maturation	Up	0.0243289	0.0725523
glycolytic process through glucose-6-phosphate	Down	0.0245127	0.0727755
plasma membrane bounded cell projection assembly	Down	0.0248458	0.0728875
stress granule assembly	Up	0.0248971	0.0728875
vesicle organization	Up	0.024967	0.0728875
sensory organ morphogenesis	Down	0.0249869	0.0728875
venous blood vessel development	Down	0.0251226	0.0728969
cell migration involved in heart development	Down	0.0252084	0.0728969
embryonic organ morphogenesis	Down	0.0255532	0.0733455
cell-cell adhesion mediated by cadherin	Down	0.0256299	0.0733455
synaptic vesicle exocytosis	Up	0.0256929	0.0733455
negative regulation of cell-substrate adhesion	Down	0.0259514	0.0737683
outflow tract morphogenesis	Down	0.0264875	0.0748264
angiogenesis involved in wound healing	Down	0.0265477	0.0748264
skeletal system development	Down	0.0275875	0.0772236
astrocyte differentiation	Down	0.0276294	0.0772236
regulation of metal ion transport	Down	0.0278958	0.0776433
regulation of glial cell apoptotic process	Down	0.0284549	0.0788708
ventricular septum morphogenesis	Down	0.0293998	0.080857
vascular process in circulatory system	Down	0.0294136	0.080857
positive regulation of endothelial cell migration	Down	0.0303258	0.0830232
negative regulation of smooth muscle cell proliferation	Down	0.0305371	0.0832603
positive regulation of gliogenesis	Down	0.0309474	0.084036
ventricular septum development	Down	0.0312927	0.0842732
heart morphogenesis	Down	0.0313862	0.0842732
visual system development	Down	0.0314132	0.0842732
secondary palate development	Down	0.0324049	0.086586
neuroblast proliferation	Down	0.0331645	0.0881654
endothelium development	Down	0.03326	0.0881654
positive regulation of phosphorus metabolic process	Down	0.0341419	0.0897906
positive regulation of phosphate metabolic process	Down	0.0341419	0.0897906
endothelial cell differentiation	Down	0.0347878	0.0911305
synaptic vesicle fusion to presynaptic active zone membrane	Up	0.0350661	0.0911444
vesicle fusion to plasma membrane	Up	0.0350661	0.0911444
hexose catabolic process	Down	0.0357051	0.0924457
appendage development	Down	0.0362479	0.0931293
limb development	Down	0.0362479	0.0931293
digestive system development	Down	0.0369654	0.0946087
epithelial cell proliferation	Down	0.0371172	0.0946348
cell-cell junction organization	Down	0.0377288	0.0958282
positive regulation of catalytic activity	Down	0.0380622	0.0958465
stem cell differentiation	Down	0.0381841	0.0958465
positive regulation of phosphorylation	Down	0.0382419	0.0958465
amino-acid betaine metabolic process	Up	0.0384214	0.0958465
regulation of cytoskeleton organization	Down	0.0384937	0.0958465
lymph vessel development	Down	0.0387244	0.0958465
negative regulation of cellular response to growth factor stimulus	Down	0.0387403	0.0958465
eye development	Down	0.0389497	0.0960089
positive regulation of protein phosphorylation	Down	0.0393358	0.0966041
hindlimb morphogenesis	Down	0.0395894	0.0968707
sensory system development	Down	0.040332	0.0982827
epithelial cell development	Down	0.0404607	0.0982827
branching involved in blood vessel morphogenesis	Down	0.0410026	0.0992382
positive regulation of protein maturation	Down	0.0424908	0.10219
response to macrophage colony-stimulating factor	Down	0.0425871	0.10219
regulation of body fluid levels	Down	0.0426887	0.10219
collagen metabolic process	Down	0.0428343	0.10219
cardiac ventricle development	Down	0.043613	0.103678
regulation of neurotransmitter secretion	Up	0.0440111	0.104253
hair follicle development	Down	0.0448827	0.105942
digestive tract morphogenesis	Down	0.0451888	0.106094
cellular response to external stimulus	Down	0.0452648	0.106094
ear development	Down	0.046176	0.107852
establishment of vesicle localization	Up	0.0469423	0.109238
negative regulation of glial cell differentiation	Down	0.0470964	0.109238
cell-cell adhesion via plasma-membrane adhesion molecules	Down	0.0476556	0.110152
synaptic vesicle localization	Up	0.0478565	0.110235
positive regulation of actin filament bundle assembly	Down	0.0483088	0.110894
collagen-activated tyrosine kinase receptor signaling pathway	Down	0.0484867	0.110922
camera-type eye development	Down	0.0488305	0.111327
glucose catabolic process	Down	0.0494611	0.112381
stem cell development	Down	0.0501274	0.113509
regulation of G protein-coupled receptor signaling pathway	Down	0.0510262	0.114913
regulation of synaptic vesicle recycling	Up	0.0510918	0.114913
regulation of epithelial cell proliferation	Down	0.0514138	0.11525
transport along microtubule	Up	0.0517505	0.115587
heart valve development	Down	0.0519104	0.115587
canonical Wnt signaling pathway	Down	0.052256	0.11597
neural crest cell migration	Down	0.0532121	0.117701
positive regulation of protein processing	Down	0.0539846	0.119016
autonomic nervous system development	Down	0.054715	0.120229
canonical glycolysis	Down	0.0558005	0.121813
glucose catabolic process to pyruvate	Down	0.0558005	0.121813
positive regulation of glial cell differentiation	Down	0.0562006	0.122287
muscle organ development	Down	0.0572733	0.124216
platelet-derived growth factor receptor-beta signaling pathway	Down	0.0578021	0.124957
regulation of endothelial cell proliferation	Down	0.0592391	0.127651
molting cycle process	Down	0.0597293	0.127882
hair cycle process	Down	0.0597293	0.127882
cardiac atrium development	Down	0.0624342	0.13303
Wnt signaling pathway	Down	0.0625322	0.13303
regulation of neuron apoptotic process	Down	0.0630235	0.13365
neural crest cell development	Down	0.0643665	0.136066
regulation of Wnt signaling pathway	Down	0.0646091	0.136148
regulation of smooth muscle cell migration	Down	0.06503	0.136253
hematopoietic progenitor cell differentiation	Down	0.065067	0.136253
negative regulation of TOR signaling	Up	0.0661795	0.138032
regulation of supramolecular fiber organization	Down	0.0664911	0.138032
endothelial cell proliferation	Down	0.0666748	0.138032
cell-substrate junction assembly	Down	0.0671032	0.138032
regulation of oligodendrocyte differentiation	Down	0.0671218	0.138032
positive regulation of blood vessel endothelial cell migration	Down	0.0671561	0.138032
vesicle-mediated transport in synapse	Up	0.0680635	0.139467
synaptic vesicle membrane organization	Up	0.0693041	0.141575
regulation of response to wounding	Down	0.0700273	0.142617
odontogenesis of dentin-containing tooth	Down	0.0710855	0.143623
lamellipodium morphogenesis	Down	0.0711046	0.143623
embryonic camera-type eye morphogenesis	Down	0.0711666	0.143623
skin development	Down	0.0749784	0.150656
ventricular cardiac muscle tissue morphogenesis	Down	0.0751955	0.150656
synaptic vesicle cycle	Up	0.0753281	0.150656
monosaccharide catabolic process	Down	0.0781502	0.155374
cellular response to macrophage colony-stimulating factor stimulus	Down	0.0781522	0.155374
neuronal action potential	Up	0.0788106	0.155934
cell-substrate junction organization	Down	0.0790673	0.155934
cytoskeleton-dependent intracellular transport	Up	0.079134	0.155934
maintenance of location in cell	Down	0.0796598	0.156508
negative regulation of phosphorylation	Down	0.0801861	0.15708
synaptic transmission, glutamatergic	Up	0.080609	0.157447
cell-cell junction assembly	Down	0.0814627	0.158548
regulation of bone resorption	Down	0.0816476	0.158548
smooth muscle cell migration	Down	0.0820508	0.158869
collagen-activated signaling pathway	Down	0.0849767	0.164059
membrane raft organization	Down	0.08546	0.164517
regulation of wound healing	Down	0.0894466	0.171696
negative regulation of catalytic activity	Down	0.0928056	0.177634
negative regulation of protein phosphorylation	Down	0.093533	0.178416
mesenchymal cell migration	Down	0.0937484	0.178416
regulation of neurotransmitter transport	Up	0.0948432	0.179502
regulation of small GTPase mediated signal transduction	Down	0.0948565	0.179502
neuron apoptotic process	Down	0.0957747	0.180727
mitotic spindle organization	Down	0.0965727	0.18172
retina development in camera-type eye	Down	0.097186	0.18236
establishment of cell polarity	Down	0.0979261	0.182709
vesicle localization	Up	0.0984169	0.182709
anatomical structure maturation	Down	0.0986575	0.182709
regulation of protein-containing complex assembly	Down	0.0988921	0.182709
morphogenesis of an endothelium	Down	0.099013	0.182709
endothelial tube morphogenesis	Down	0.099013	0.182709
synaptic vesicle lumen acidification	Up	0.0994476	0.183005
negative regulation of protein kinase activity	Down	0.0998406	0.183224
regulation of endothelial cell differentiation	Down	0.100736	0.184361
protein polymerization	Down	0.103495	0.188713
regulation of astrocyte differentiation	Down	0.103862	0.188713
respiratory system development	Down	0.103962	0.188713
establishment or maintenance of cell polarity	Down	0.104788	0.189697
vasculogenesis	Down	0.106756	0.192737
microtubule cytoskeleton organization involved in mitosis	Down	0.108796	0.195892
muscle cell migration	Down	0.109585	0.196679
regulation of apoptotic signaling pathway	Down	0.110107	0.196679
response to hypoxia	Down	0.110117	0.196679
negative regulation of kinase activity	Down	0.112212	0.199736
regulation of synaptic transmission, glutamatergic	Up	0.112426	0.199736
keratinocyte differentiation	Down	0.116074	0.205669
receptor localization to synapse	Up	0.117259	0.207219
morphogenesis of an epithelial sheet	Down	0.117823	0.207661
regulation of amine transport	Up	0.1184	0.207661
embryonic camera-type eye development	Down	0.118441	0.207661
tissue remodeling	Down	0.119357	0.208719
positive regulation of cold-induced thermogenesis	Down	0.121296	0.211556
positive regulation of epithelial cell proliferation	Down	0.122547	0.213182
regulation of intrinsic apoptotic signaling pathway	Down	0.124953	0.216801
response to decreased oxygen levels	Down	0.125849	0.21779
cell maturation	Down	0.126597	0.218387
negative regulation of transferase activity	Down	0.126847	0.218387
respiratory tube development	Down	0.128194	0.220138
regulation of protein polymerization	Down	0.130113	0.222859
epithelial cell morphogenesis	Down	0.132966	0.227164
cell volume homeostasis	Up	0.133349	0.227172
cardiac atrium morphogenesis	Down	0.133651	0.227172
focal adhesion assembly	Down	0.13721	0.232629
intrinsic apoptotic signaling pathway	Down	0.138914	0.233865
bone remodeling	Down	0.13893	0.233865
blood circulation	Down	0.139331	0.233865
negative regulation of cell-matrix adhesion	Down	0.139339	0.233865
regulation of cholesterol efflux	Down	0.143072	0.239529
female sex differentiation	Down	0.144164	0.240753
neurotransmitter receptor transport to postsynaptic membrane	Up	0.145998	0.243208
negative regulation of protein binding	Down	0.148724	0.246842
postsynaptic actin cytoskeleton organization	Down	0.148918	0.246842
lung development	Down	0.150701	0.248593
glomerular epithelial cell development	Down	0.150719	0.248593
glial cell apoptotic process	Down	0.151774	0.249347
response to fibroblast growth factor	Down	0.151922	0.249347
response to oxygen levels	Down	0.153934	0.252029
positive regulation of cytoskeleton organization	Down	0.155224	0.253519
regulation of smooth muscle cell proliferation	Down	0.15613	0.254158
tight junction assembly	Down	0.156694	0.254158
trabecula morphogenesis	Down	0.156756	0.254158
prostate gland morphogenesis	Down	0.157859	0.255326
skin epidermis development	Down	0.159978	0.258129
ameboidal-type cell migration	Down	0.160403	0.25819
negative regulation of cell migration involved in sprouting angiogenesis	Down	0.161959	0.260068
positive regulation of secretion by cell	Down	0.163851	0.262476
prostate gland epithelium morphogenesis	Down	0.165765	0.264906
endomembrane system organization	Up	0.170224	0.271384
paraxial mesoderm development	Down	0.171773	0.273201
regulation of cold-induced thermogenesis	Down	0.172468	0.273655
lactation	Down	0.173652	0.27488
protein localization to cell-cell junction	Down	0.174935	0.275522
positive regulation of supramolecular fiber organization	Down	0.175053	0.275522
tight junction organization	Down	0.175295	0.275522
negative regulation of glial cell proliferation	Down	0.176092	0.276125
regulation of canonical Wnt signaling pathway	Down	0.178148	0.278695
regulation of plasma membrane organization	Down	0.179594	0.280301
neurotransmitter secretion	Up	0.181772	0.282381
signal release from synapse	Up	0.181772	0.282381
cardiac ventricle morphogenesis	Down	0.18313	0.28383
hormone transport	Down	0.18374	0.284116
smooth muscle cell proliferation	Down	0.18753	0.289307
synaptic vesicle priming	Up	0.191785	0.295189
oligodendrocyte development	Down	0.194283	0.298347
megakaryocyte development	Down	0.196284	0.300603
temperature homeostasis	Down	0.196652	0.300603
bicellular tight junction assembly	Down	0.197193	0.300742
ERBB signaling pathway	Down	0.200121	0.304513
regulation of dendrite development	Down	0.204889	0.310955
tissue homeostasis	Down	0.205878	0.310955
anatomical structure homeostasis	Down	0.205878	0.310955
regulation of neuron differentiation	Down	0.206217	0.310955
regulation of vascular associated smooth muscle cell proliferation	Down	0.207515	0.312207
epidermis development	Down	0.208063	0.312328
platelet-derived growth factor receptor signaling pathway	Down	0.214521	0.321158
tissue migration	Down	0.214939	0.321158
cold-induced thermogenesis	Down	0.215387	0.321158
neuron cellular homeostasis	Up	0.217822	0.323848
apical junction assembly	Down	0.218526	0.323848
central nervous system neuron development	Down	0.218975	0.323848
negative regulation of focal adhesion assembly	Down	0.219615	0.323848
negative regulation of cell-substrate junction organization	Down	0.219615	0.323848
exocytic process	Up	0.222709	0.327687
vascular wound healing	Down	0.223804	0.328574
regulation of dendrite morphogenesis	Down	0.228141	0.334206
endothelial cell development	Down	0.230616	0.337093
female pregnancy	Down	0.232567	0.339203
positive regulation of vascular associated smooth muscle cell migration	Down	0.234528	0.341317
regulation of JNK cascade	Down	0.236392	0.343282
regulation of fatty acid metabolic process	Up	0.237811	0.344595
Schwann cell differentiation	Down	0.238636	0.345041
negative regulation of transmembrane receptor protein serine/threonine kinase signaling pathway	Down	0.245177	0.353733
establishment of mitochondrion localization	Up	0.249056	0.358555
regeneration	Down	0.255535	0.367091
spindle organization	Down	0.256568	0.367785
negative regulation of neuron differentiation	Down	0.257498	0.368327
lymphocyte chemotaxis	Down	0.259711	0.369603
molting cycle	Down	0.26005	0.369603
hair cycle	Down	0.26005	0.369603
presynaptic endocytosis	Up	0.26145	0.370804
lymph vessel morphogenesis	Down	0.264013	0.373646
carbohydrate biosynthetic process	Down	0.265476	0.374922
ventricular cardiac muscle tissue development	Down	0.266609	0.375613
muscle cell proliferation	Down	0.26709	0.375613
regulation of lymphocyte chemotaxis	Down	0.27179	0.38142
response to mechanical stimulus	Down	0.278269	0.389693
positive regulation of secretion	Down	0.283197	0.394954
microtubule-based movement	Down	0.283208	0.394954
peripheral nervous system development	Down	0.285187	0.396885
positive regulation of endothelial cell proliferation	Down	0.286699	0.39816
ionotropic glutamate receptor signaling pathway	Up	0.299435	0.414985
positive regulation of keratinocyte differentiation	Down	0.309291	0.427756
response to xenobiotic stimulus	Down	0.310626	0.428102
neurotransmitter transport	Up	0.310823	0.428102
reproductive structure development	Down	0.313923	0.431483
epidermal growth factor receptor signaling pathway	Down	0.319041	0.437617
reproductive system development	Down	0.32033	0.438485
regulation of dendritic spine morphogenesis	Up	0.325244	0.443829
regulation of neuronal synaptic plasticity	Up	0.325563	0.443829
protein-containing complex localization	Up	0.327297	0.445284
learning	Up	0.331021	0.449435
synaptic transmission, GABAergic	Up	0.332876	0.450587
epidermal cell differentiation	Down	0.333219	0.450587
regulation of synapse structure or activity	Down	0.341478	0.460823
epithelium migration	Down	0.34256	0.461351
in utero embryonic development	Down	0.345633	0.464554
protein localization to postsynapse	Up	0.346854	0.464771
amine transport	Up	0.347186	0.464771
regulation of postsynaptic membrane neurotransmitter receptor levels	Up	0.352706	0.471215
synapse assembly	Down	0.356873	0.475831
lymphangiogenesis	Down	0.359382	0.478221
fibroblast migration	Down	0.362542	0.481467
vascular associated smooth muscle cell migration	Down	0.363417	0.481671
regulation of cell division	Down	0.365176	0.482843
regulation of establishment or maintenance of cell polarity	Down	0.365747	0.482843
myelination	Down	0.366525	0.482917
regulation of vascular associated smooth muscle cell migration	Down	0.370138	0.486717
ensheathment of neurons	Down	0.375231	0.491132
axon ensheathment	Down	0.375231	0.491132
protein localization to postsynaptic membrane	Up	0.375701	0.491132
regulation of Golgi organization	Up	0.383277	0.500057
protein localization to synapse	Up	0.392044	0.510498
regulation of tissue remodeling	Down	0.393896	0.511529
neuron projection arborization	Up	0.394367	0.511529
lens development in camera-type eye	Down	0.400959	0.519071
regulation of synapse organization	Down	0.406029	0.524618
regulation of amino acid transport	Up	0.407964	0.5261
adaptive thermogenesis	Down	0.409017	0.526442
synaptic vesicle endocytosis	Up	0.428957	0.551044
regulation of myelination	Down	0.430153	0.551521
purine-containing compound metabolic process	Up	0.437645	0.559542
neuron fate commitment	Down	0.438084	0.559542
positive regulation of lipid metabolic process	Down	0.447034	0.569883
regulation of synaptic vesicle priming	Up	0.450869	0.573548
regulation of fibroblast migration	Down	0.451626	0.573548
regulation of postsynaptic membrane potential	Up	0.464508	0.587485
mitral valve development	Down	0.464756	0.587485
cellular response to estrogen stimulus	Down	0.465509	0.587485
synaptic vesicle recycling	Up	0.467478	0.587485
regulation of establishment of cell polarity	Down	0.467782	0.587485
insulin receptor signaling pathway	Down	0.467877	0.587485
positive regulation of cell projection organization	Down	0.470095	0.589162
positive regulation of lipid biosynthetic process	Down	0.4867	0.608831
Schwann cell development	Down	0.494025	0.616839
positive regulation of multicellular organism growth	Down	0.496712	0.619036
plasma membrane organization	Down	0.504312	0.626618
heart trabecula morphogenesis	Down	0.504671	0.626618
glycine transport	Down	0.511872	0.634379
regulation of microtubule cytoskeleton organization	Up	0.514386	0.636315
glucose metabolic process	Down	0.517802	0.638834
epithelial cell migration	Down	0.518864	0.638834
presynapse organization	Down	0.519291	0.638834
maintenance of blood-brain barrier	Down	0.525401	0.645162
response to nerve growth factor	Up	0.53008	0.649713
blood vessel remodeling	Down	0.534131	0.653479
regulation of keratinocyte differentiation	Up	0.537166	0.65599
multicellular organism growth	Up	0.539905	0.658132
regulation of cell-substrate junction organization	Down	0.541257	0.658578
regulation of catecholamine metabolic process	Down	0.549815	0.667776
behavioral defense response	Up	0.552123	0.669361
gamma-aminobutyric acid signaling pathway	Up	0.553541	0.669865
negative regulation of Rho protein signal transduction	Down	0.558181	0.674258
purine ribonucleoside triphosphate metabolic process	Up	0.562057	0.676609
negative regulation of synaptic transmission	Down	0.562153	0.676609
response to peptide hormone	Down	0.564422	0.67717
regulation of focal adhesion assembly	Down	0.56566	0.67717
regulation of cell-substrate junction assembly	Down	0.56566	0.67717
circadian rhythm	Up	0.571476	0.682908
behavioral fear response	Up	0.573077	0.683528
nucleoside triphosphate metabolic process	Up	0.574046	0.683528
regulation of membrane permeability	Down	0.575064	0.683528
microtubule-based transport	Up	0.578018	0.685819
purine nucleoside triphosphate metabolic process	Up	0.580833	0.687937
DNA damage response, signal transduction by p53 class mediator	Down	0.585153	0.691827
purine nucleoside diphosphate metabolic process	Down	0.599858	0.706711
purine ribonucleoside diphosphate metabolic process	Down	0.599858	0.706711
response to ethanol	Up	0.604675	0.711132
purine nucleoside diphosphate catabolic process	Down	0.609605	0.714414
purine ribonucleoside diphosphate catabolic process	Down	0.609605	0.714414
carbohydrate catabolic process	Down	0.626885	0.733379
muscle adaptation	Down	0.630051	0.734561
fatty acid metabolic process	Up	0.630222	0.734561
cardiac right ventricle morphogenesis	Up	0.631194	0.734561
pyruvate metabolic process	Up	0.634798	0.73747
regulation of protein transport	Down	0.637912	0.739801
dendritic spine morphogenesis	Up	0.648926	0.751185
ceramide transport	Up	0.649978	0.751185
generation of precursor metabolites and energy	Up	0.658833	0.760104
learning or memory	Up	0.66815	0.769524
regulated exocytosis	Down	0.669616	0.769885
regulation of calcium ion-dependent exocytosis	Up	0.672948	0.772387
postsynaptic cytoskeleton organization	Down	0.67766	0.774618
signal release	Down	0.677804	0.774618
positive regulation of microtubule polymerization or depolymerization	Up	0.678371	0.774618
cellular response to peptide hormone stimulus	Down	0.682079	0.777523
positive regulation of microtubule polymerization	Up	0.686039	0.780199
regulation of membrane potential	Down	0.686762	0.780199
positive regulation of protein polymerization	Down	0.687977	0.780252
positive regulation of dendritic spine development	Down	0.689722	0.780906
regulation of lipid metabolic process	Up	0.691953	0.781404
regulation of establishment of protein localization	Down	0.692901	0.781404
regulation of exocytosis	Down	0.693672	0.781404
positive regulation of Wnt signaling pathway	Down	0.69503	0.781617
memory	Down	0.697767	0.783376
Notch signaling pathway	Down	0.706421	0.791462
positive regulation of mesenchymal cell proliferation	Up	0.70734	0.791462
regulation of dopamine metabolic process	Down	0.710099	0.793221
regulation of lipid biosynthetic process	Up	0.719611	0.80121
cellular response to nerve growth factor stimulus	Up	0.71965	0.80121
hyperosmotic response	Down	0.722716	0.803285
ADP metabolic process	Down	0.727838	0.806835
pyridine-containing compound catabolic process	Down	0.728325	0.806835
protein localization to plasma membrane	Down	0.733235	0.809689
response to alcohol	Down	0.734871	0.809689
myelination in peripheral nervous system	Up	0.73575	0.809689
peripheral nervous system axon ensheathment	Up	0.73575	0.809689
secretory granule localization	Up	0.744057	0.817484
fear response	Down	0.751621	0.824128
regulation of synaptic plasticity	Down	0.752572	0.824128
xenobiotic transport	Down	0.758105	0.828829
establishment of organelle localization	Up	0.759442	0.828933
protein localization to cell junction	Up	0.761472	0.829793
dendrite development	Down	0.773541	0.841572
ADP catabolic process	Down	0.77806	0.845112
regulation of microtubule-based process	Up	0.785618	0.851936
positive regulation of astrocyte differentiation	Down	0.806693	0.873373
regulation of microtubule polymerization or depolymerization	Up	0.815025	0.87904
mitral valve morphogenesis	Down	0.81601	0.87904
multicellular organismal response to stress	Down	0.816239	0.87904
long-term synaptic potentiation	Down	0.817191	0.87904
postsynapse organization	Down	0.823897	0.884828
exocytosis	Up	0.850324	0.911744
protein localization to cell periphery	Down	0.851732	0.91179
regulation of dendritic spine development	Down	0.854206	0.912975
protein localization to postsynaptic specialization membrane	Up	0.8612	0.917515
neurotransmitter receptor localization to postsynaptic specialization membrane	Up	0.8612	0.917515
protein localization to extracellular region	Down	0.869004	0.922694
response to insulin	Down	0.869543	0.922694
negative regulation of fatty acid oxidation	Down	0.870206	0.922694
clathrin coat assembly	Down	0.877281	0.928485
clathrin-dependent endocytosis	Up	0.878447	0.928485
endocardium development	Down	0.881437	0.930173
genitalia development	Down	0.884044	0.931453
bleb assembly	Down	0.889063	0.935267
pyridine nucleotide catabolic process	Down	0.892763	0.937682
positive regulation of synaptic transmission	Up	0.894818	0.938365
microtubule polymerization or depolymerization	Down	0.900539	0.942003
cortical actin cytoskeleton organization	Down	0.901108	0.942003
positive regulation of epidermis development	Down	0.903997	0.943547
pyridine-containing compound metabolic process	Up	0.909815	0.948138
small molecule catabolic process	Up	0.913666	0.949825
ventricular trabecula myocardium morphogenesis	Up	0.914761	0.949825
glutamate receptor signaling pathway	Up	0.915699	0.949825
dendrite morphogenesis	Up	0.920148	0.952959
glycolytic process	Up	0.92486	0.955343
positive regulation of epidermal cell differentiation	Up	0.92531	0.955343
ribonucleoside diphosphate catabolic process	Down	0.929558	0.957035
cognition	Up	0.929814	0.957035
establishment of endothelial barrier	Up	0.941186	0.967249
nucleoside diphosphate catabolic process	Up	0.951139	0.974769
positive regulation of calcium ion-dependent exocytosis	Down	0.95175	0.974769
glycoprotein metabolic process	Down	0.954173	0.974769
nicotinamide nucleotide metabolic process	Up	0.954339	0.974769
microtubule polymerization	Down	0.95958	0.978625
establishment of protein localization to extracellular region	Down	0.962841	0.980454
regulation of microtubule polymerization	Down	0.965062	0.980609
protein secretion	Down	0.965929	0.980609
purine ribonucleotide catabolic process	Down	0.968367	0.981592
cellular response to insulin stimulus	Up	0.972201	0.983449
regulation of short-term neuronal synaptic plasticity	Down	0.974898	0.983449
spindle assembly	Up	0.97524	0.983449
transport across blood-brain barrier	Up	0.97611	0.983449
ATP metabolic process	Up	0.97756	0.983449
ribonucleotide catabolic process	Down	0.987398	0.991853
vascular transport	Up	0.989664	0.992636
dendritic spine development	Up	0.995648	0.997141
regulation of postsynapse organization	Down	0.998543	0.998543
