## Supplementary File 2 for "Lysergic acid diethylamide reverses aging- and neurodegeneration-associated brain transcriptional programs"

Package	Version
GEOquery	2.76.0
slinky	1.12.0
org.Hs.eg.db	3.21.0
metap	1.12
ggrepel	0.9.6
biomaRt	2.64.0
pheatmap	1.0.13
ggside	0.3.2
GSVA	2.2.0
org.Rn.eg.db	3.21.0
AnnotationDbi	1.70.0
clusterProfiler	4.16.0
DESeq2	1.48.1
SummarizedExperiment	1.38.1
Biobase	2.68.0
MatrixGenerics	1.20.0
matrixStats	1.5.0
GenomicRanges	1.60.0
GenomeInfoDb	1.44.0
IRanges	2.42.0
S4Vectors	0.46.0
BiocGenerics	0.54.0
generics	0.1.4
sva	3.56.0
BiocParallel	1.42.1
genefilter	1.90.0
mgcv	1.9-3
nlme	3.1-168
ggplot2	3.5.2
FactoMineR	2.12
openxlsx	4.2.8
